# Statistical signature of subtle behavioural changes in large-scale behavioural assays

**DOI:** 10.1101/2024.05.03.591825

**Authors:** Alexandre Blanc, François Laurent, Alex Barbier–Chebbah, Benjamin T. Cocanougher, Benjamin M.W. Jones, Peter Hague, Marta Zlatic, Rayan Chikhi, Christian L. Vestergaard, Tihana Jovanic, Jean-Baptiste Masson, Chloé Barré

**Author notes:** These authors also contributed equally to this work (Alexandre Blanc, Tihana Jovanic, Jean-Baptiste Masson, Chloé Barré).

## Abstract

The central nervous system can generate various behaviours, including motor responses, which we can observe through video recordings. Recent advancements in genetics, automated behavioural acquisition at scale, and machine learning enable us to link behaviours to their underlying neural mechanisms causally. Moreover, in some animals, such as the *Drosophila* larva, this mapping is possible at unprecedented scales of millions of animals and single neurons, allowing us to identify the neural circuits generating particular behaviours.

These high-throughput screening efforts are invaluable, linking the activation or suppression of specific neurons to behavioural patterns in millions of animals. This provides a rich dataset to explore how diverse nervous system responses can be to the same stimuli. However, challenges remain in identifying subtle behaviours from these large datasets, including immediate and delayed responses to neural activation or suppression, and understanding these behaviours on a large scale. We introduce several statistically robust methods for analyzing behavioural data in response to these challenges: 1) A generative physical model that regularizes the inference of larval shapes across the entire dataset. 2) An unsupervised kernel-based method for statistical testing in learned behavioural spaces aimed at detecting subtle deviations in behaviour. 3) A generative model for larval behavioural sequences, providing a benchmark for identifying complex behavioural changes. 4) A comprehensive analysis technique using suffix trees to categorize genetic lines into clusters based on common action sequences. We showcase these methodologies through a behavioural screen focused on responses to an air puff, analyzing data from 280,716 larvae across 568 genetic lines.

**Author Summary:** There is a significant gap in understanding between the architecture of neural circuits and the mechanisms of action selection and behaviour generation.*Drosophila* larvae have emerged as an ideal platform for simultaneously probing behaviour and the underlying neuronal computation [1]. Modern genetic tools allow efficient activation or silencing of individual and small groups of neurons. Combining these techniques with standardized stimuli over thousands of individuals makes it possible to relate neurons to behaviour causally. However, extracting these relationships from massive and noisy recordings requires the development of new statistically robust approaches. We introduce a suite of statistical methods that utilize individual behavioural data and the overarching structure of the behavioural screen to deduce subtle behavioural changes from raw data. Given our study’s extensive number of larvae, addressing and preempting potential challenges in body shape recognition is critical for enhancing behaviour detection. To this end, we have adopted a physics-informed inference model. Our first group of techniques enables robust statistical analysis within a learned continuous behaviour latent space, facilitating the detection of subtle behavioural shifts relative to reference genetic lines. A second array of methods probes for subtle variations in action sequences by comparing them to a bespoke generative model. Together, these strategies have enabled us to construct representations of behavioural patterns specific to a lineage and identify a roster of ”hit” neurons with the potential to influence behaviour subtly.
