## Supplemental Table 1 for "Statistical signature of subtle behavioural changes in large-scale behavioural assays"

0	10A09_AE_01
1	10A11_AE_01
2	10A12_AE_01
3	10B07_AE_01
4	10C07_AE_01
5	10D05_AE_01
6	10D09_AE_01
7	10E05_AE_01
8	10E07_AE_01
9	10F08_AE_01
10	10G02_AE_01
11	10H06_AE_01
12	11A06_AE_01
13	11A07_AE_01
14	11B01_AE_01
15	11B07_AE_01
16	11B11_AE_01
17	11D06_AE_01
18	11F02_AE_01
19	11F05_AE_01
20	11F06_AE_01
21	11H11_AE_01
22	12A02_AE_01
23	12A10_AE_01
24	12F01_AE_01
25	12F10_AE_01
26	13A08_AE_01
27	13B06_AE_01
28	13B11_AE_01
29	13E09_AE_01
30	13G10_AE_01
31	13G12_AE_01
32	14A02_AE_01
33	14A11_AE_01
34	14B02_AE_01
35	14C10_AE_01
36	14F07_AE_01
37	14F10_AE_01
38	15A04_AE_01
39	15B07_AE_01
40	15E08_AE_01
41	15F02_AE_01
42	15F05_AE_01
43	15F12_AE_01
44	15G08_AE_01
45	15G09_AE_01
46	15H08_AE_01
47	16A05_AE_01
48	16B02_AE_01
49	16B04_AE_01
50	16C03_AE_01
51	16C09_AE_01
52	16D01_AE_01
53	16D02_AE_01
54	16D11_AE_01
55	16D12_AE_01
56	16E03_AE_01
57	16E07_AE_01
58	16E12_AE_01
59	16F06_AE_01
60	16G10_AE_01
61	17A03_AE_01
62	17A11_AE_01
63	17B10_AE_01
64	17B12_AE_01
65	17C02_AE_01
66	17C10_AE_01
67	17F01_AE_01
68	17F10_AE_01
69	17G06_AE_01
70	18A10_AE_01
71	18B11_AE_01
72	18D09_AE_01
73	18E11_AE_01
74	18E12_AE_01
75	18F08_AE_01
76	18F10_AE_01
77	18G08_AE_01
78	18H11_AE_01
79	19D04_AE_01
80	19E04_AE_01
81	19E12_AE_01
82	19F03_AE_01
83	19F06_AE_01
84	19F12_AE_01
85	19G03_AE_01
86	19H06_AE_01
87	20A06_AE_01
88	20B01_AE_01
89	20C06_AE_01
90	20C08_AE_01
91	20D06_AE_01
92	20E02_AE_01
93	20F01_AE_01
94	20F11_AE_01
95	20G01_AE_01
96	20G04_AE_01
97	20G06_AE_01
98	20G07_AE_01
99	20H08_AE_01
100	21A03_AE_01
101	21B02_AE_01
102	21B05_AE_01
103	21C12_AE_01
104	21D05_AE_01
105	21D09_AE_01
106	21E09_AE_01
107	21F09_AE_01
108	21G04_AE_01
109	22C06_AE_01
110	22C07_AE_01
111	22D04_AE_01
112	22D08_AE_01
113	22D11_AE_01
114	22E09_AE_01
115	22G12_AE_01
116	22H02_AE_01
117	23A05_AE_01
118	23C12_AE_01
119	23D10_AE_01
120	23E10_AE_01
121	23F01_AE_01
122	23F06_AE_01
123	23G02_AE_01
124	23G11_AE_01
125	24A10_AE_01
126	24F10_AE_01
127	24F11_AE_01
128	24G01_AE_01
129	24G12_AE_01
130	24H12_AE_01
131	25A08_AE_01
132	25B07_AE_01
133	25D12_AE_01
134	25E05_AE_01
135	25F04_AE_01
136	25F10_AE_01
137	25G08_AE_01
138	25H02_AE_01
139	26A08_AE_01
140	26D07_AE_01
141	26D12_AE_01
142	26F05_AE_01
143	26F10_AE_01
144	26H06_AE_01
145	27A02_AE_01
146	27B07_AE_01
147	27B12_AE_01
148	27C05_AE_01
149	27D02_AE_01
150	27D10_AE_01
151	27H02_AE_01
152	27H06_AE_01
153	28A05_AE_01
154	28A07_AE_01
155	28A12_AE_01
156	28E01_AE_01
157	28E02_AE_01
158	28E11_AE_01
159	29B01_AE_01
160	29B04_AE_01
161	29C10_AE_01
162	29D10_AE_01
163	29D11_AE_01
164	29E11_AE_01
165	29F08_AE_01
166	29G02_AE_01
167	30A04_AE_01
168	30A08_AE_01
169	30A09_AE_01
170	30B11_AE_01
171	30D11_AE_01
172	30E03_AE_01
173	30E06_AE_01
174	30E09_AE_01
175	30H09_AE_01
176	31A05_AE_01
177	31B07_AE_01
178	31D10_AE_01
179	31E06_AE_01
180	31E11_AE_01
181	31F03_AE_01
182	31F10_AE_01
183	31G02_AE_01
184	31G11_AE_01
185	31H12_AE_01
186	32A04_AE_01
187	32B12_AE_01
188	32E03_AE_01
189	32E04_AE_01
190	32E05_AE_01
191	32F07_AE_01
192	32G08_AE_01
193	32H08_AE_01
194	33A07_AE_01
195	33D04_AE_01
196	33F10_AE_01
197	33H12_AE_01
198	34A10_AE_01
199	34D08_AE_01
200	34E03_AE_01
201	34G01_AE_01
202	34G06_AE_01
203	34H04_AE_01
204	35B09_AE_01
205	35E02_AE_01
206	35G04_AE_01
207	36B02_AE_01
208	36B03_AE_01
209	36B06_AE_01
210	36C01_AE_01
211	36C07_AE_01
212	36C12_AE_01
213	36E08_AE_01
214	36F08_AE_01
215	36G02_AE_01
216	36G04_AE_01
217	36H01_AE_01
218	36H03_AE_01
219	36H06_AE_01
220	37A07_AE_01
221	37C07_AE_01
222	37C09_AE_01
223	37C11_AE_01
224	37C12_AE_01
225	37D06_AE_01
226	37F01_AE_01
227	37F03_AE_01
228	37F04_AE_01
229	37F06_AE_01
230	37G08_AE_01
231	37H08_AE_01
232	38A07_AE_01
233	38A10_AE_01
234	38B03_AE_01
235	38B06_AE_01
236	38B08_AE_01
237	38B11_AE_01
238	38D07_AE_01
239	38D09_AE_01
240	38E08_AE_01
241	38F04_AE_01
242	38G03_AE_01
243	38H01_AE_01
244	38H09_AE_01
245	38H10_AE_01
246	39B12_AE_01
247	39C02_AE_01
248	39C10_AE_01
249	39D01_AE_01
250	39D08_AE_01
251	39D09_AE_01
252	39E01_AE_01
253	39E02_AE_01
254	39F05_AE_01
255	39G09_AE_01
256	39H04_AE_01
257	39H05_AE_01
258	40A07_AE_01
259	40C04_AE_01
260	40D06_AE_01
261	40D07_AE_01
262	40F03_AE_01
263	40F04_AE_01
264	40F05_AE_01
265	40F07_AE_01
266	41D01_AE_01
267	41D03_AE_01
268	41E11_AE_01
269	41F02_AE_01
270	41F05_AE_01
271	42B08_AE_01
272	42C07_AE_01
273	42G07_AE_01
274	42H01_AE_01
275	43D05_AE_01
276	44B05_AE_01
277	44C01_AE_01
278	44G02_AE_01
279	44G12_AE_01
280	44H08_AE_01
281	45B08_AE_01
282	45C07_AE_01
283	45D11_AE_01
284	45E03_AE_01
285	45F04_AE_01
286	45F08_AE_01
287	45G05_AE_01
288	45H03_AE_01
289	46B01_AE_01
290	46C01_AE_01
291	46C06_AE_01
292	46C12_AE_01
293	46F08_AE_01
294	46G06_AE_01
295	46G07_AE_01
296	46H07_AE_01
297	46H09_AE_01
298	46H11_AE_01
299	47A04_AE_01
300	47A09_AE_01
301	47B04_AE_01
302	47B12_AE_01
303	47C09_AE_01
304	47D07_AE_01
305	47E05_AE_01
306	47E06_AE_01
307	47E12_AE_01
308	47F07_AE_01
309	47G07_AE_01
310	47H04_AE_01
311	47H07_AE_01
312	47H09_AE_01
313	48B09_AE_01
314	48B10_AE_01
315	48F06_AE_01
316	48F09_AE_01
317	48F10_AE_01
318	48H02_AE_01
319	49A06_AE_01
320	49C01_AE_01
321	49D10_AE_01
322	49D11_AE_01
323	49E07_AE_01
324	49E12_AE_01
325	49H10_AE_01
326	50A11_AE_01
327	50B05_AE_01
328	50C09_AE_01
329	50E07_AE_01
330	50G06_AE_01
331	50H06_AE_01
332	51A03_AE_01
333	51E06_AE_01
334	51F01_AE_01
335	51F05_AE_01
336	51G10_AE_01
337	52A06_AE_01
338	52B08_AE_01
339	52B10_AE_01
340	52E12_AE_01
341	52F01_AE_01
342	52F10_AE_01
343	52F12_AE_01
344	52G02_AE_01
345	52G05_AE_01
346	52G06_AE_01
347	52G08_AE_01
348	53A10_AE_01
349	53F05_AE_01
350	53F11_AE_01
351	53G05_AE_01
352	53G06_AE_01
353	53H01_AE_01
354	54A01_AE_01
355	54A03_AE_01
356	54C02_AE_01
357	54C03_AE_01
358	54C08_AE_01
359	54D09_AE_01
360	54E05_AE_01
361	54F05_AE_01
362	54F09_AE_01
363	54G08_AE_01
364	55C05_AE_01
365	55C12_AE_01
366	55E05_AE_01
367	55H11_AE_01
368	56C09_AE_01
369	56E09_AE_01
370	56H08_AE_01
371	56H09_AE_01
372	57B05_AD_01
373	57D01_AD_01
374	57E10_AD_01
375	57F07_AD_01
376	58E02_AE_01
377	58E05_AE_01
378	58E07_AE_01
379	58F08_AE_01
380	58F10_AE_01
381	58F11_AE_01
382	58G09_AE_01
383	58G10_AE_01
384	58H11_AE_01
385	59A01_AE_01
386	59A04_AE_01
387	59A05_AE_01
388	59F08_AE_01
389	60D10_AE_01
390	60F02_AE_01
391	60F09_AE_01
392	60G05_AE_01
393	60G08_AE_01
394	60G09_AE_01
395	61A01_AE_01
396	61D08_AD_01
397	61E01_AD_01
398	61E08_AE_01
399	61F01_AE_01
400	62A02_AD_01
401	64A06_AE_01
402	64B07_AE_01
403	64E03_AE_01
404	64F07_AE_01
405	64G02_AE_01
406	64G05_AE_01
407	64H03_AE_01
408	65B04_AE_01
409	65C02_AE_01
410	65C03_AE_01
411	65C05_AE_01
412	65E06_AE_01
413	65F09_AE_01
414	65F10_AE_01
415	65G02_AE_01
416	66A03_AE_01
417	66A12_AE_01
418	66B07_AE_01
419	66B08_AE_01
420	66C07_AE_01
421	66C08_AE_01
422	67C05_AE_01
423	68A07_AD_01
424	68A08_AE_01
425	68B05_AE_01
426	68B06_AE_01
427	68C05_AE_01
428	68C09_AE_01
429	69B06_AE_01
430	69C11_AE_01
431	69D08_AE_01
432	69E06_AE_01
433	69F06_AE_01
434	69F09_AE_01
435	70A06_AE_01
436	70C05_AE_01
437	70C09_AE_01
438	70D06_AE_01
439	70H11_AE_01
440	71A10_AE_01
441	71B07_AE_01
442	71C03_AE_01
443	72A08_AE_01
444	72A10_AE_01
445	72E03_AE_01
446	72F03_AE_01
447	72F11_AE_01
448	72G06_AE_01
449	72H06_AE_01
450	73C04_AE_01
451	73E05_AE_01
452	73F03_AE_01
453	73G07_AE_01
454	73H04_AE_01
455	73H07_AE_01
456	73H12_AE_01
457	74C01_AE_01
458	74D08_AE_01
459	74E03_AE_01
460	74F03_AE_01
461	74F07_AE_01
462	74G10_AE_01
463	74H08_AE_01
464	75B02_AE_01
465	75C01_AE_01
466	75D08_AE_01
467	75F01_AE_01
468	75F06_AE_01
469	75G05_AE_01
470	75G10_AE_01
471	75H04_AE_01
472	76A04_AE_01
473	76B02_AE_01
474	76C04_AE_01
475	76D11_AE_01
476	76E09_AE_01
477	76F05_AE_01
478	76G01_AE_01
479	76G04_AE_01
480	77B12_AE_01
481	77D08_AE_01
482	77E09_AE_01
483	77E11_AE_01
484	77F07_AE_01
485	77H11_AE_01
486	77H12_AE_01
487	78A01_AE_01
488	78A12_AE_01
489	78G08_AE_01
490	78H06_AE_01
491	78H08_AE_01
492	79A08_AE_01
493	79B04_AE_01
494	79C09_AE_01
495	79E02_AE_01
496	79F02_AE_01
497	79F08_AE_01
498	79G12_AE_01
499	79H04_AE_01
500	79H06_AE_01
501	80B11_AE_01
502	80B12_AE_01
503	80C01_AE_01
504	80D10_AE_01
505	80G12_AE_01
506	80H05_AE_01
507	80H11_AE_01
508	81E08_AE_01
509	82B06_AE_01
510	82B09_AE_01
511	82E12_AE_01
512	82F06_AE_01
513	82G02_AE_01
514	82G03_AE_01
515	83B04_AE_01
516	83B05_AE_01
517	84B09_AE_01
518	84B11_AE_01
519	84D04_AE_01
520	84D07_AE_01
521	84G07_AE_01
522	84H10_AE_01
523	85A01_AE_01
524	85A02_AE_01
525	85A03_AE_01
526	85A12_AE_01
527	85B01_AE_01
528	85B09_AE_01
529	85F12_AE_01
530	85G05_AE_01
531	85G08_AE_01
532	86D09_AE_01
533	87G02_AE_01
534	87G04_AE_01
535	88B06_AE_01
536	88B11_AE_01
537	88C02_AE_01
538	88C11_AE_01
539	88H03_AE_01
540	88H09_AE_01
541	89C04_AE_01
542	90D03_AD_01
543	91A09_AE_01
544	92G03_AE_01
545	92H01_AE_01
546	92H04_AE_01
547	92H12_AE_01
548	93A03_AE_01
549	93A07_AE_01
550	93B11_AE_01
551	93D04_AE_01
552	93F10_AE_01
553	93G03_AE_01
554	94B01_AE_01
555	94E09_AE_01
556	94F01_AE_01
557	94F08_AE_01
558	95A10_AE_01
559	95B09_AE_01
560	95B11_AE_01
561	95D02_AE_01
562	96A08_AD_01
563	9C07_AE_01
564	9D11_AE_01
565	iav-GAL4
566	attP2_1500062
567	OK107_4
568	or83b_EXT01
569	RD_206
