## Supplemental Table 3.1 for "Statistical signature of subtle behavioural changes in large-scale behavioural assays"

;ABA;ABC;ABD;ABE;ABF;ABG;ACA;ACB;ACD;ACE;ACF;ACG;ADA;ADB;ADC;ADE;ADF;ADG;AEA;AEB;AEC;AED;AEF;AEG;AFA;AFB;AFC;AFD;AFE;AFG;AGA;AGB;AGC;AGD;AGE;AGF;BAB;BAC;BAD;BAE;BAF;BAG;BCA;BCB;BCD;BCE;BCF;BCG;BDA;BDB;BDC;BDE;BDF;BDG;BEA;BEB;BEC;BED;BEF;BEG;BFA;BFB;BFC;BFD;BFE;BFG;BGA;BGB;BGC;BGD;BGE;BGF;CAB;CAC;CAD;CAE;CAF;CAG;CBA;CBC;CBD;CBE;CBF;CBG;CDA;CDB;CDC;CDE;CDF;CDG;CEA;CEB;CEC;CED;CEF;CEG;CFA;CFB;CFC;CF…	00 F;GE+0G;GFA;GFB;GFC;GFD;GFE;GFG
GMR_16B04_AE_01@UAS_TNT_2_0003p_8_45s1x30s0s#p_8_105s10x2s10s#n#n@100;0.6764502592608426;-1.4650875872380964;0.13165550255195924;-2.023375422251969;;-1.7618112717622105;0.3395746315014645;-1.1578418528082506;;-0.31685780006607633;;-0.20072433765305125;-0.21655812564983287;-0.5112314181269748;-0.46447320156945576;0.8814638358717363;;-0.6932925228413014;0.3475426695781481;-0.13683023402748423;-0.23…
GMR_SS01986@UAS_TNT_2_0003p_8_45s1x30s0s#p_8_105s10x2s10s#n#n@100;0.6602538646677014;-0.8523570533657816;-0.1129411160248274;-0.5647210207235435;;-1.3699769717883092;0.8432287694141266;-1.2142599104809466;;-0.34291523333935664;;-0.8521215611894535;-1.1331332973322272;0.35430154243129364;-0.17881661972779653;-0.16975411762268328;;-0.24825494584263927;;-0.4032378346181271;-0.5063048304205067;;;-0.6…
GMR_46H07_AE_01@UAS_TNT_2_0003p_8_45s1x30s0s#p_8_105s10x2s10s#n#n@100;-1.703927723199485;;;-2.2782049452802537;0.8213515383164317;-2.51506760891765;-0.6860962283525821;-0.39219598837080927;;0.9795358773796223;;-0.4628004579402424;-0.8568772530934351;-0.9930851773322849;;1.034427462049268;;0.8750555712488464;-0.8732340082033224;0.5809243035524247;;-0.4739991566452819;;-2.4278192143303223;;;;;;;-0.…
GMR_10A12_AE_01@UAS_TNT_2_0003p_8_45s1x30s0s#p_8_105s10x2s10s#n#n@100;0.47421380694310244;-1.803346099660591;-0.3366469487204295;-1.3875259099095096;;-1.3066463894208438;0.34324401988720293;-0.61479595172212;;;;-0.5917937903429932;-0.21507349947809623;0.39977516271262015;-0.4090682078348941;1.0091786317105402;;0.9749041642333723;;-0.2610839348411155;;;;-0.9643058734128757;;;;;;;0.7445393854872988…
GMR_16C03_AE_01@UAS_TNT_2_0003p_8_45s1x30s0s#p_8_105s10x2s10s#n#n@100;-3.9874335930106035;;;-0.7636785624082867;;-3.2887131157162375;-1.7099550549646108;;;;;-1.0462769600683484;-0.903886521574081;-0.9343288092872439;;1.3482008328215678;;;-2.2554227072417588;-0.8537715445202434;;;;1.599345170432328;;;;;;;-0.6473243873950492;-1.8806374393845575;-0.4275871679454527;-0.773912445617533;-3.720791835496…
GMR_10A11_AE_01@UAS_TNT_2_0003p_8_45s1x30s0s#p_8_105s10x2s10s#n#n@100;-2.95374335455538;-0.1572769181943182;-1.0322291159606882;-1.6403937135599358;-0.9842953927796331;-2.7849816131241023;;;;;;;-0.5520678736450941;-0.5171033196756305;;-0.6686062269408172;;1.1241201889994459;-0.9373628416830397;-1.290044797793397;;;;-1.0236828116233097;;;;;;;-0.9164447578474597;-2.7491968392193207;-0.2963968458474…
GMR_39D09_AE_01@UAS_TNT_2_0003p_8_45s1x30s0s#p_8_105s10x2s10s#n#n@100;-0.13517161502021144;-0.9970331367772379;-0.07506080053710434;-1.6836399085632523;;-1.6101052350557996;0.4854564805803237;-1.3424915052133897;;0.05732955088165666;;-0.7796701015498515;-1.0869224592011242;0.2182791946466398;-0.4554665839673543;-0.3112399232527819;;0.16720852335902334;;-0.3770798623210556;0.27156523183235703;;;-1…
GMR_25F04_AE_01@UAS_TNT_2_0003p_8_45s1x30s0s#p_8_105s10x2s10s#n#n@100;-0.15129348645949525;-1.453989831925878;0.295560883188163;-1.0808850477729388;;-1.8498017786170096;-0.21078292170927504;-1.0200213031490843;;;;-0.8952450849341884;-1.5194780515540494;-0.16632819946561403;-0.3018149032410732;-1.1445734866282558;;-0.7566334862177483;;0.09192632102492364;;;;-0.28853071593078844;;;;;;;1.09971020489…
GMR_47B04_AE_01@UAS_TNT_2_0003p_8_45s1x30s0s#p_8_105s10x2s10s#n#n@100;2.023384124689934;-0.7342214908679684;-0.2562992680452061;-0.04069792166105344;-0.10000000000000003;0.5859512156782551;-0.35645131650881096;-0.3039279777218545;;0.31302470489176765;;-0.7179783402309501;-1.0960959459100261;-0.36784867006452115;;-1.3622969942673309;;-0.4322637508046161;0.25068635554005203;-0.06782601205330699;-0.…
GMR_10A09_AE_01@UAS_TNT_2_0003p_8_45s1x30s0s#p_8_105s10x2s10s#n#n@100;-0.36050446012108284;0.3937040675235421;-0.27975925511757754;-3.0311552727197015;-0.1285714285714286;-1.736066245099573;;;;;;0.7136760498253952;-1.5621003139506342;0.420418001307076;;0.8063104014461306;;-0.1745573415893028;0.5443397877886501;-1.1060819921264449;;;;-1.5180997710072843;;;;;;;1.1526896334284595;-1.5750159699815824…
GMR_47A04_AE_01@UAS_TNT_2_0003p_8_45s1x30s0s#p_8_105s10x2s10s#n#n@100;-3.256562573093287;-1.0882443135362665;0.29003832172708965;2.0531091341611836;;-2.941223446166604;-0.8940034143190883;;;;;-0.1644619527906747;-3.4702097684050868;-0.47881650073375037;;;;-1.3605760522051387;;;;;;;;;;;;;-1.6840261380442922;-3.5628224398820074;-1.4018878012767242;-1.4054873301495772;;;-3.551825018879255;1.30160389…
GMR_57F07_AD_01@UAS_TNT_2_0003p_8_45s1x30s0s#p_8_105s10x2s10s#n#n@100;0.06863451998873699;-2.33041252673342;;-0.41708172700286034;-0.4764519613868381;-2.352692446476568;-0.6786199930589667;-0.6032079711965086;;-0.3364855456563108;;0.546214792604054;-0.9969456447057172;-0.48760250724148335;;1.0062939586070894;;-0.6929950681321145;-0.3560829271699732;-0.09742645870565286;;;;-0.6103991068154083;;;;;…
GMR_93A07_AE_01@UAS_TNT_2_0003p_8_45s1x30s0s#p_8_105s10x2s10s#n#n@100;-1.355495986632994;0.8406170595307361;-0.25361518355872664;-1.7243855410524858;;-2.38716857316974;-0.653864863245673;-0.8497162935013337;;;;-0.671329932548472;-0.6912853960792165;0.20689505123757584;;0.275356068993048;;-1.1651798733326042;;-0.2328393239054137;;-0.6874985954892558;;-1.1558361639591626;;;;;;;-0.21026711849408863;…
GMR_16B02_AE_01@UAS_TNT_2_0003p_8_45s1x30s0s#p_8_105s10x2s10s#n#n@100;0.4409115295737062;-1.677474030674241;-0.19289590260160427;-0.7658025969802633;;-1.454221700248194;-0.07676762842419221;-1.3692335356943854;;;;0.34174188403431816;-1.7256078031802942;-0.4194875966662346;;-0.4009545176263727;;-0.3724398134161083;-0.7144282314988946;0.5517285898043921;-0.43899470546157177;;;-0.5553326681512343;;;…
GMR_27D02_AE_01@UAS_TNT_2_0003p_8_45s1x30s0s#p_8_105s10x2s10s#n#n@100;0.10426439842184242;-0.7995131319816523;0.10271797461432279;-1.670773059019126;;-1.4973173026301505;;-0.6194039025324843;;0.5941700551291546;;1.281709493905654;-0.6914897260977039;-0.23902681956149677;-0.20442156062788788;-0.3742695232890629;;-0.08521730542425855;0.3125029763157466;-0.8403517320161928;;;;-0.5914256792456488;;;;…
GMR_20H08_AE_01@UAS_TNT_2_0003p_8_45s1x30s0s#p_8_105s10x2s10s#n#n@100;-0.7011650800774489;-1.5464377677557466;-0.27602246286445786;-1.1851555868609007;0.3711355143360856;-1.1119772173927873;-0.4853666027234882;-0.6514163523626072;;0.30922628811900793;;0.5553167013483826;-0.20137556495452538;0.3320294880861077;;0.08302868820506931;;-0.11408464754977443;-0.38909297620251093;-0.45072314928200435;-0.…
GMR_34A10_AE_01@UAS_TNT_2_0003p_8_45s1x30s0s#p_8_105s10x2s10s#n#n@100;-0.3248712158374881;-1.1485405146616314;-0.0039962217466875845;-1.9629727723445585;;-1.5698873430035245;0.5117006061488515;-0.5890637391243085;;-0.37709940965176647;;-0.044222024675803155;-0.9713172136611666;0.4274262633109743;0.9745939701598311;0.429476367293311;;-0.012890101842430461;-0.20014130626163443;-0.4789162138819229;0…
GMR_SS01405@UAS_TNT_2_0003p_8_45s1x30s0s#p_8_105s10x2s10s#n#n@100;0.8584894420075286;-1.702048543103972;-0.0900816696238792;-2.1289277231862513;-0.03721758545883518;-2.2735766851013444;0.4744980912607148;-0.46776506748224433;0.1834044353069634;-0.1313439247617978;;0.8070735013973857;-0.578277963411329;0.7003950044902065;;0.09897411651999659;;0.12531233903752914;-0.09361965414969338;-0.18229811008…
JHS_OK107_4@UAS_TNT_2_0003p_8_45s1x30s0s#p_8_105s10x2s10s#n#n@100;0.006261627117636629;-0.9828501312994756;0.1797076819799543;-1.2132824334389947;;-1.7547605481627453;-0.424945439142342;-0.9792311648498457;;-0.14399203404330752;;-0.22734430349028534;-1.4810549887347066;0.013593728427569635;;-0.048642594359182056;;-0.552347489258069;-0.7466025979516964;-0.6382010449995867;-0.25775118162060356;;;-1…
GMR_SS00911@UAS_TNT_2_0003p_8_45s1x30s0s#p_8_105s10x2s10s#n#n@100;0.5583311792317904;-1.3164717056860487;0.27460985963212015;-1.2724072024941657;;-1.5410683576221056;;-0.4223787353429731;;-0.12863095108087888;;0.1809345552977236;-1.5384388561850664;0.18595845986711776;-0.14159899446974974;-0.4936026612250612;;-0.19911644814721682;;0.6623786833615021;;;;0.0015955791488486957;;;;;;;1.23187574389026…
GMR_39D01_AE_01@UAS_TNT_2_0003p_8_45s1x30s0s#p_8_105s10x2s10s#n#n@100;-1.509611236931276;-1.5451130669229995;;-2.086279264410092;;-2.8738859722137486;-0.546501248633141;-1.8137455824387887;;0.935757822882924;;0.19019205974391795;;;;;;;-0.4841116047208857;-0.8406191689201391;-0.014442698263312962;1.259015621842768;;-1.4084935555539637;;;;;;;-1.4431940282250428;-2.098301254343634;-1.634971170705496…
GMR_14B02_AE_01@UAS_TNT_2_0003p_8_45s1x30s0s#p_8_105s10x2s10s#n#n@100;-1.3506591862836579;-0.9993930197236671;-0.22360784688881047;-3.1036121014622737;;-3.5743010416129555;;;;;;;-2.2579594521697497;-0.6981056596623737;;0.4325287289313337;;-0.24637021180244253;-0.12398930809597423;0.21081343127161062;;;;-1.7953160399098909;;;;;;;1.4811824643200162;-2.7124688112799684;-0.6009025001724086;-1.2206474…
GMR_47A09_AE_01@UAS_TNT_2_0003p_8_45s1x30s0s#p_8_105s10x2s10s#n#n@100;0.4495274739476659;-1.4689633593407332;-0.09671903892409595;-1.019067581488792;;-0.4132194476655677;0.4252984492004059;-0.8287966427283082;;0.04785092405809835;;-0.10776025707704796;-0.16484753701622296;-0.622648960975428;;0.11353624126031747;;-0.206738095833897;-0.1975201064973526;0.20991552995027057;0.11670122460434754;-0.020…
GMR_SS01935@UAS_TNT_2_0003p_8_45s1x30s0s#p_8_105s10x2s10s#n#n@100;1.4784891503998534;-2.1395276837045145;0.4011487267748729;-1.9230405662651193;;-0.8401135761290741;0.7967338874177141;-1.2228685204087266;;;;1.6144147599106808;0.08346232022504516;-0.0038969042149281795;;-0.3676888268801782;;0.44021581255242864;-0.10665287701540678;0.9123220882219089;-0.17297458126816972;;;-0.7217467276161947;;;;;;…
GMR_SS01938@UAS_TNT_2_0003p_8_45s1x30s0s#p_8_105s10x2s10s#n#n@100;0.8238357065564068;-1.596923379262254;-0.197752859750607;-1.3232598956454924;;-1.1901526776338616;1.4191284067010759;-0.6640587582610562;;-0.2056659843762817;;0.6111962541948986;-0.27977821585534945;-0.8672382668828263;;;;-0.3295485812216065;-0.03162277660168347;0.2618247771453727;-0.20580829349192956;;;-0.502795404420728;;;;;;;0.9…
GMR_9D11_AE_01@UAS_TNT_2_0003p_8_45s1x30s0s#p_8_105s10x2s10s#n#n@100;-0.775011957240615;-0.8096117090076119;-0.4085288100278964;-2.4651701887598456;;-1.282474530739673;0.1779562544657244;-0.6487988041402624;;-0.48211502520622834;;0.16926868123344863;-0.5230767687298267;0.4041170239685074;;0.4350368130905577;;0.5879663705572866;-0.2080050426076109;-1.1244729210512976;-0.13656690313228123;;;-0.3735…
GMR_SS00925@UAS_TNT_2_0003p_8_45s1x30s0s#p_8_105s10x2s10s#n#n@100;0.7307407909080156;-2.10890646683831;0.997510714484593;-3.075891605402021;;-2.5841664105626654;;;;;;;-1.9032250599089446;-0.33812765141274514;-0.5011601687721281;-0.45959436662508163;;-0.5702380516509075;;-0.21494043539118496;;;;-0.5415930524844761;;;;;;;1.8632046110336244;-0.5676073712427205;0.2946981044413992;0.7225841284874179;-…
GMR_21A03_AE_01@UAS_TNT_2_0003p_8_45s1x30s0s#p_8_105s10x2s10s#n#n@100;-0.8844690732880195;-1.5067533009618803;-0.46671353384382663;-0.24252176844889503;;-1.5541986136671753;-0.38101012270501733;-1.3649213521737775;;-0.5086887422438452;;0.4819433569748604;-0.38556279464294985;0.011352488677461293;;0.14277301791196012;;1.246182007584374;-0.28061254893499304;-0.37390371996798427;0.7381554262185589;;…
GMR_70A06_AE_01@UAS_TNT_2_0003p_8_45s1x30s0s#p_8_105s10x2s10s#n#n@100;-1.521666089024849;0.12246688312095629;;-0.48623991677833517;;-3.028657543774993;-0.31340956608828074;3.4641101254830913;;;;-0.5939463380312755;-0.7721498413667546;-0.8392363272055392;;1.7582878018218902;;-1.7432800279192493;-1.895293259341945;-2.6261975989580715;;;;-1.3845320197001274;;;;;;;-1.774510650624351;-3.53524831242141…
GMR_39B12_AE_01@UAS_TNT_2_0003p_8_45s1x30s0s#p_8_105s10x2s10s#n#n@100;-0.28498647703681257;-0.7161520371613626;-0.11803803800840175;-1.492869253897109;;-1.4765937452462061;-0.3571259477200355;-0.04298835929411042;;;;1.1764712475974441;-1.2346557540671912;1.777839828882521;0.9285771129897202;0.27263733086081293;;0.32712217566933954;-0.4992304251610978;0.9230087709697676;;;;-0.28253149440638115;;;;…
GMR_SS00903@UAS_TNT_2_0003p_8_45s1x30s0s#p_8_105s10x2s10s#n#n@100;-0.10173228305305275;-3.0005275024201024;1.0158318513838709;-2.4972117075920623;-0.0752009775277561;-1.7509360274573398;0.26822084862068335;-0.7124055702511757;0.3444617192007278;;;0.8985604818949239;-1.715926286047477;-0.5646643388875149;;0.30596754712057855;;-0.8309651923831959;-0.18621870518569503;-0.3841433324548818;-0.24330438…
GMR_57E10_AD_01@UAS_TNT_2_0003p_8_45s1x30s0s#p_8_105s10x2s10s#n#n@100;0.10471045046608472;-1.0628840238898911;-0.1596456252570574;-2.189640809253804;;-1.1331253380340505;0.1386273218846542;-1.1857917499420043;;-0.27520290930286867;;-0.2588375614075418;-0.1971128832690805;-0.7623215854034455;;1.143904663476693;;-0.18737192925293988;-0.12717190317050264;-0.09850044587567558;-0.2956967059424711;;;-0…
GMR_18E11_AE_01@UAS_TNT_2_0003p_8_45s1x30s0s#p_8_105s10x2s10s#n#n@100;-0.1361714272352462;-1.4482157782668628;-0.38574024066569407;-1.8298380817482658;0.048637740857364414;-1.4784139601825113;0.5557452355836914;-0.4928746632131253;;-0.34509679622151396;;0.4153717991664836;-0.6504151773873045;0.44000298531712784;0.8070938284942321;-0.2081115615372115;;0.3946680809252122;0.11569380161761318;0.27838…
FCF_attP2_1500062@UAS_TNT_2_0003p_8_45s1x30s0s#p_8_105s10x2s10s#n#n@100;1.2049479056411998;-1.551200347535894;-0.1581614728637041;-1.6269318573749856;-0.05554258839500956;-1.2791855812598611;0.5091083580247122;-1.0128343413631624;;0.00703433005043832;;0.39102615332448626;0.2019369213801087;-0.16138097141020177;-0.1123012657427802;0.31231008162481977;;0.08715061433355055;-0.055451151304259365;0.20…
GMR_84B11_AE_01@UAS_TNT_2_0003p_8_45s1x30s0s#p_8_105s10x2s10s#n#n@100;-0.27513711392810397;-1.3822525595138193;-0.27926848589406317;-1.9993073878826373;-0.22536827501452578;-1.0142093923643014;-0.13857960544438302;-0.9079467217580006;;;;-0.10321459097948935;-0.8815972068247715;-0.32338915312529215;-0.6449840930217294;0.03293496936657998;;0.5490410880179071;;0.4778352098541217;;;;-1.09356188012757…
GMR_64H03_AE_01@UAS_TNT_2_0003p_8_45s1x30s0s#p_8_105s10x2s10s#n#n@100;-0.2850485740204397;-1.868144241650735;-0.5601807831904442;-1.3994186256201226;;-1.7780129306999979;0.4556832087409079;-1.1486746075907655;;;;-0.7309134898722168;-1.2627737989727006;-1.245311892667027;-0.0961220185866053;1.3570453520167376;;0.23654651393392886;-0.9351398678892786;-0.6950850217105391;;;;-1.2694339956187661;;;;;;…
GMR_21B02_AE_01@UAS_TNT_2_0003p_8_45s1x30s0s#p_8_105s10x2s10s#n#n@100;-2.270671763253389;-0.950959348125825;;-2.576389801755029;;-2.495803777151359;-0.36693477732982416;-0.24548101567083092;;-0.10000000000000027;;0.5124073407815913;;;;;;1.3468812278816205;-0.21026657889710848;-0.288272525671555;;;;-0.21316223511931423;;;;;;;-1.6401921756778195;-2.4663131606774042;-1.2187592841294428;-0.7196923000…
GMR_71B07_AE_01@UAS_TNT_2_0003p_8_45s1x30s0s#p_8_105s10x2s10s#n#n@100;0.11922062114001854;-1.3332702531649983;0.12972190771615968;-1.4798465473304574;;-1.3960281767911193;;-0.6276118073079788;;;;-0.8401448251166853;-1.093320120199297;0.09067537602175771;0.4956640186489832;-0.1544482831923643;;-0.7191175690208091;-0.3475056581068296;-1.2604691271679107;-0.300736211185512;;;-0.9034073727975972;;;;;…
RD_206@UAS_TNT_2_0003p_8_45s1x30s0s#p_8_105s10x2s10s#n#n@100;-0.09816011902713863;-1.228512484718332;0.20683315434738628;-1.6793360259984123;;-0.5905973653580316;-0.031622776601683486;-0.313098470229838;;-0.031622776601683875;;0.7615736350771931;-1.1781115890939047;0.20693917716085727;-0.5312816342616691;-0.07019817276124608;;-0.23199618021886692;;-0.2563428929357624;-0.12456811034239362;;;-0.946…
GMR_SS00918@UAS_TNT_2_0003p_8_45s1x30s0s#p_8_105s10x2s10s#n#n@100;0.8183856417388622;-1.9640812738360038;-0.27907292259654365;-0.857350741032384;-0.08663676254116544;-1.4964760932764682;0.4826447204475151;-0.87077901016848;0.19733003458860007;-0.3799231579138957;;0.28418020890423656;-0.18459872128854554;-0.14382899676463792;0.30935483993168783;0.39601691786897925;;0.48423651058914335;-0.067602047…
GMR_39D08_AE_01@UAS_TNT_2_0003p_8_45s1x30s0s#p_8_105s10x2s10s#n#n@100;0.3988174747543842;-0.5641949171796381;-0.3416626735564237;-2.0782359233949648;0.908919109774644;-0.8777095203953773;-0.6879269318922034;-1.2195163215306455;;-0.07591267430120269;;0.3735207907237677;-0.6486234675643804;0.4688809622405875;;0.5179592252048939;;-0.9319905170907342;;0.818054624908345;;0.2031009601158993;;-1.3555544…
GMR_20G07_AE_01@UAS_TNT_2_0003p_8_45s1x30s0s#p_8_105s10x2s10s#n#n@100;-1.378540241084705;-0.9973398446561847;0.08848524424759095;-1.286005436028038;-0.1268761639379506;-1.0484315319237;-0.6172362985249167;-1.5169884994497136;;-0.7108663001475662;;-1.5913769963766955;-0.7122070909264807;0.49387044930978136;0.5237404051949859;-0.8878952102146469;;-0.14706216794937169;-0.2779584839117246;-0.44036292…
GMR_78H08_AE_01@UAS_TNT_2_0003p_8_45s1x30s0s#p_8_105s10x2s10s#n#n@100;-1.1722085441581587;-1.5108073402311306;0.1102733975725597;-1.5065777765096116;;-2.5865396414955426;-0.2769864333490503;-0.9347319714723228;;;;-1.2127314035785124;-1.695556731131016;-0.8125260473676219;;-0.1973147695110058;;-1.9656866739403127;;-0.828231360108807;;;;0.5199766354960422;;;;;;;1.233544729914112;-1.4312893930922057…
GMR_38H09_AE_01@UAS_TNT_2_0003p_8_45s1x30s0s#p_8_105s10x2s10s#n#n@100;-0.7840937418487495;-1.830737072836183;-0.34581800954202124;-1.0209633809962402;;-3.0461180613801693;-1.4499174807232462;-0.462841718207612;;-0.43553960466719455;;-0.013176757787459333;-0.43202420848127854;-0.8631694795147601;1.33309783645934;;;-1.2094070605556322;-1.3520394657620076;-1.2255436561576818;;;;-1.5684654276104326;;…
GMR_79G12_AE_01@UAS_TNT_2_0003p_8_45s1x30s0s#p_8_105s10x2s10s#n#n@100;0.6120335844753496;-1.4876917459344647;0.20915631028970255;-1.589654559301409;-0.1000000000000003;-1.6556687048550471;;-0.7668516493666634;-0.23454158189707855;;;0.054719321186824474;-0.6572373385916421;0.30321469569538134;;-0.4389863972802042;;-0.5435389413893249;0.44766782524484827;-0.49055687414281646;-0.2753839785038605;;;-…
GMR_SS01934@UAS_TNT_2_0003p_8_45s1x30s0s#p_8_105s10x2s10s#n#n@100;0.4530852085889318;-1.120667977917228;0.10966390703041709;-1.6787450094584138;;-1.489533473956524;1.0808722949797578;-0.9957023646776424;;-0.3937263457906716;;-0.6146225457399804;-0.9193665458348642;-0.3099110440864133;0.473662171660693;1.0028517473110587;;0.3038411666887212;-0.4593609715598782;0.38500079107998714;-0.29272385042714…
GMR_52G06_AE_01@UAS_TNT_2_0003p_8_45s1x30s0s#p_8_105s10x2s10s#n#n@100;-2.789464160956105;-0.9173926244656224;;-2.808913243701734;;-3.45679986544343;-0.35323268658038526;;;1.008037197720495;;0.5441780215286747;-1.3733785932553082;-0.3592611326345173;;;;;-0.5126674969036253;-1.1266685121716447;;;;-0.6908834712062666;;;;;;;-1.150009035416106;-2.526132212396933;-1.0495713603699155;-0.4568471049494208…
GMR_34D08_AE_01@UAS_TNT_2_0003p_8_45s1x30s0s#p_8_105s10x2s10s#n#n@100;-0.24662973557832094;-0.8522669490583145;0.5411972805980688;-2.0787152978954926;1.0299557638784789;-2.200752695383153;-0.032369824787109196;-0.300145247816653;;-0.40492669843752;;-0.03483838122428161;-0.41622698086974314;-0.6215926381544187;;0.39664346497198166;;-0.5649361926151562;-0.21106882792557044;0.6962374094507625;;;;-0.…
GMR_65C03_AE_01@UAS_TNT_2_0003p_8_45s1x30s0s#p_8_105s10x2s10s#n#n@100;-0.230469811087811;-0.7752413676309194;-0.37667700759921885;-1.1135687111157595;-0.16988497296800334;-0.6741569652373284;0.6433675419898375;-0.8675844527788027;;;;-0.8128671257016643;-0.5506246092100183;0.20232422959852064;0.03348128726377178;-0.3361612891406422;;0.2119034830653246;-0.33883583822197766;-0.22281874652542083;-0.3…
GMR_60F02_AE_01@UAS_TNT_2_0003p_8_45s1x30s0s#p_8_105s10x2s10s#n#n@100;-0.4951160322909988;-0.23423306405304936;0.10701440437355315;-1.3485220976283006;;-2.0097280480911284;0.6720439763554519;0.5601656430777471;;0.697469637495973;;1.0868422360019758;-1.194661310043974;0.1353349892581234;;0.45135636579378347;;0.5808183881181981;-0.7633653678354869;-0.2359305516429884;;;;-0.29642325521488055;;;;;;;0…
GMR_53G05_AE_01@UAS_TNT_2_0003p_8_45s1x30s0s#p_8_105s10x2s10s#n#n@100;-0.8123069507076742;-1.023187751286885;-0.8110952243688407;-1.1598970678132807;-0.13625457971204255;-0.6416723578111625;0.1867569755337609;-0.43971865965522994;;-0.2257438477483523;;-0.42487750488682346;-0.8979168413489382;-0.22844505410948443;;0.017876739815866318;;0.35705026604822554;-0.3260027836084819;-0.6876420903039978;;;…
GMR_18A10_AE_01@UAS_TNT_2_0003p_8_45s1x30s0s#p_8_105s10x2s10s#n#n@100;-3.9255551735526986;;-1.1802597867756923;-1.0012774403026712;;-3.975912201570812;-1.6362971258455126;;;;;-0.29221537153853233;-0.9114797411949734;-0.6719178727468129;;;;-0.31522723316498746;-1.5860057573326614;-0.8311078529018259;;;;-0.608806792473314;;;;;;;-1.0923520127875068;-2.429664613955634;-0.6086787959438199;-1.497604183…
EXT_iav-GAL4@UAS_TNT_2_0003p_8_45s1x30s0s#p_8_105s10x2s10s#n#n@100;0.5886102099906735;-1.6212299849102825;0.034412103873072766;-1.2877886312146212;0.10144033447688171;-0.9332278602785177;0.3414137262030029;-1.3861115204460357;;0.3373742224637652;;0.4563568426063331;-0.2503321799861976;-0.04294924481340638;;-0.057894843540010635;;-0.045861656182130464;-0.22475060318746204;-0.12787628507425255;0.01…
JHS_or83b_EXT01@UAS_TNT_2_0003p_8_45s1x30s0s#p_8_105s10x2s10s#n#n@100;-0.514061679695544;-0.555649872320266;0.017568764813114847;-2.6580921769058103;;-1.640636530655675;-0.42664495787442164;-0.5329382174041252;;;;-0.021559489711373003;-0.5131472638825333;-0.5618405574280864;;0.9780975275592402;;0.27447238295157717;-0.1922254439259095;0.2156057870128668;;;;-1.297928347764801;;;;;;;1.42454641943829…
GMR_SS00888@UAS_TNT_2_0003p_8_45s1x30s0s#p_8_105s10x2s10s#n#n@100;1.5224958827677466;-2.9078221570320775;0.2628120741865066;-1.3280982495154263;;-0.5569122184330161;0.8992143296464755;-1.19064149017464;-0.10000000000000002;-0.18475841637598497;;-0.6436360196182598;-0.43128239936496376;0.3518743658362866;-0.2689991307171293;-0.4278010091569977;;-0.12505357836060552;-0.12730769119411703;0.622852609…
GMR_SS02166@UAS_TNT_2_0003p_8_45s1x30s0s#p_8_105s10x2s10s#n#n@100;1.885039795984646;-1.7543011344789212;0.19498531106589123;-1.7432675548968448;;-0.607299436379552;-0.22760166438309384;-0.30501395582757135;;-0.12430707403946688;;0.1781527471998901;-1.9082613970984992;-0.294594340307439;;-0.26405837587764325;;-1.89208935539966;-0.49156777104348304;-0.8818519686445903;0.3923874625161994;;;-1.158647…
GMR_52F10_AE_01@UAS_TNT_2_0003p_8_45s1x30s0s#p_8_105s10x2s10s#n#n@100;-1.045980454379693;-1.5558394015276713;-0.45629899254661427;-1.1916461576082227;;-1.6894658739362012;-0.50917083530084;-1.3616440811141566;;-0.2108897909798413;;-0.1695650621164122;-0.7054000570889528;-0.7500639692593664;;0.7704721964808513;;0.6343761904261629;0.11778139140749595;-0.9295763632387941;;;;-0.4245055792002977;;;;;;…
GMR_88B06_AE_01@UAS_TNT_2_0003p_8_45s1x30s0s#p_8_105s10x2s10s#n#n@100;0.3884725496561803;-0.511005948055661;0.14236557824844712;-2.490845377031035;-0.1365669031322812;-1.3022204175757752;-0.2404396844133959;;;;;0.670536385453857;-0.18430311211867423;-0.21922441739408466;-0.10337718772438186;0.3152317532421439;;-0.7690504493688968;0.3460170858418819;0.027048924113248725;;;;-1.0846971334350943;;;;;…
GMR_34G01_AE_01@UAS_TNT_2_0003p_8_45s1x30s0s#p_8_105s10x2s10s#n#n@100;-1.0388580473240048;-0.7806940015644744;-0.17218498161300108;-1.4966074318224458;0.6938254420632731;-1.7579654196976224;-0.48982831276340816;-0.3053596730339245;;;;0.9296500771830595;-0.9851550917477184;-0.04818215228549802;;0.7679771662057867;;-0.4717100676628868;-0.14373620658903433;-0.22458804746659136;;;;-1.5093283104779738…
GMR_74E03_AE_01@UAS_TNT_2_0003p_8_45s1x30s0s#p_8_105s10x2s10s#n#n@100;-2.270722516012264;-0.6244795842849903;0.5956357913727467;-0.5455129105314015;0.6663672244159101;-2.4111839098179155;;;;;;;-0.2011397935981981;0.26679981099266975;;-0.6670559315459037;;1.491659180946296;-0.923005698528955;-1.3413658568728974;;;;-0.9370914940412755;;;;;;;-0.9308789943860772;-2.6465529158130328;-0.984711373811795…
GMR_27D10_AE_01@UAS_TNT_2_0003p_8_45s1x30s0s#p_8_105s10x2s10s#n#n@100;1.5418699341589381;-1.4194007919816694;-0.22386438138834375;-0.41121786102370184;;-1.0505336257434243;0.7505140210511777;-0.9724109792026825;;-0.24849146233142477;;0.30824931358073626;-0.45727149542244067;1.3270526615945288;;0.3327396860343257;;1.0243295868636955;;0.15263386937169823;-0.15442027497144564;;;-0.5571212924108746;;…
GMR_41D01_AE_01@UAS_TNT_2_0003p_8_45s1x30s0s#p_8_105s10x2s10s#n#n@100;-0.7429234087385861;-0.33494533561468937;-0.3124519284372959;-1.1957981456115176;-0.1;-0.8397670423247412;-0.3397064120691081;-0.6160886474946394;;-0.1998034912781515;;0.5305133873051074;-0.4313528638892399;0.4784444931559443;;0.015241642416854355;;0.5761800739129002;-0.5243903777847666;-0.3977028174965311;0.06453490864879712;;…
GMR_64A06_AE_01@UAS_TNT_2_0003p_8_45s1x30s0s#p_8_105s10x2s10s#n#n@100;0.3536087209018594;-1.071107056778752;-0.38208094674589854;-1.139761945896294;;-1.5679512253775922;-0.15601235384707157;-0.6397001762668956;;-0.2958771257082899;;1.0088361423387238;-0.4730960239266676;0.47031410345804375;;0.7024302053775823;;-0.32716743803378767;0.36439136253313903;0.117163664828227;;;;-0.9514056518465076;;;;;;…
GMR_73C04_AE_01@UAS_TNT_2_0003p_8_45s1x30s0s#p_8_105s10x2s10s#n#n@100;-2.1585389221280966;-1.3693277968474378;0.7557336580702533;-1.0328575346077986;;-3.000539275110517;-0.4254419276109849;-0.5431525121105407;;0.3588099397052274;;-0.5924935457075269;-1.3083528176261856;0.45840546778272345;;0.20708734883682692;;0.12603730730956833;-0.9814553387288678;-1.2680956740208467;;;;1.151348958645077;;;;;;;…
GMR_54C02_AE_01@UAS_TNT_2_0003p_8_45s1x30s0s#p_8_105s10x2s10s#n#n@100;-0.9877011741179276;-0.8374332074182291;-0.7690265465209558;-1.835753979871905;-0.18813467624516061;-2.60292352964176;-0.5220435469200211;-0.09999999999999999;;;;-0.28434954250312927;-1.4410880863688376;0.6808507630762834;;1.1635133601228742;;1.0119830187846053;0.859255176533287;1.62520400228641;;;;-2.4605467498681817;;;;;;;1.6…
GMR_60G05_AE_01@UAS_TNT_2_0003p_8_45s1x30s0s#p_8_105s10x2s10s#n#n@100;-2.0551642771299656;-0.799809376611574;-0.6758718009224505;-2.050245864598759;;-1.6487620900422681;-0.9227474426656729;-0.5520296388638222;;0.4042286127117364;;0.8032394869324085;-0.9609386625958736;-1.21989497952624;1.6336077896374277;-0.24839460371692734;;-0.29971981026012906;-0.16273011236257282;-0.6402744601402686;;;;-1.708…
GMR_80B12_AE_01@UAS_TNT_2_0003p_8_45s1x30s0s#p_8_105s10x2s10s#n#n@100;-2.9071872463353152;;-0.401126856122777;-2.06545659712422;0.6708145533785068;-2.3520560521948553;0.9660426873219065;;;;;;-0.5137958113699586;-1.1888281683986888;;0.13023726645905556;;0.2501347528067694;-1.1220932643830774;-0.7590985801432962;;;;-1.304950200249134;;;;;;;-1.2861753356034549;-4.461064937897444;-0.5192118480741882;…
GMR_76D11_AE_01@UAS_TNT_2_0003p_8_45s1x30s0s#p_8_105s10x2s10s#n#n@100;-1.3074670955821912;-2.421791078811883;-0.36159804052913774;-2.034957779964924;0.72193304360343;-2.622344733171021;-0.49086867570915194;-0.7788522623531489;;;;1.6273988596235023;-0.6795585348346859;-0.6897508977541438;;0.4469310692516837;;-1.130183844203862;-0.3641737045648647;-0.8049524026642837;;;;-1.3345644415883195;;;;;;;0.…
GMR_16A05_AE_01@UAS_TNT_2_0003p_8_45s1x30s0s#p_8_105s10x2s10s#n#n@100;-2.2657950707737187;-1.1020622956901769;-0.8412188541076541;0.23226258739866812;;-3.044757076014435;-1.073803730312251;;;;;1.1449604529333397;-0.7086584973832816;-0.7377697301376817;;;;-0.4791915119350392;-0.21614221366003306;1.2210395483919598;;;;-0.345245991100241;;;;;;;-0.5921659867486403;-2.7671844615197014;-1.1605927443296…
GMR_27C05_AE_01@UAS_TNT_2_0003p_8_45s1x30s0s#p_8_105s10x2s10s#n#n@100;-0.2702562116839954;-1.2055406953846672;0.11720895115676758;-1.4731536283090363;-0.014256451021622875;-1.4784997286865553;0.4985623271756979;-0.638321637834277;;-0.14200416981189126;;-0.29149696977364953;-0.4625953575797308;0.10921518699599267;;0.11970727292521288;;-0.28270638925740493;;-0.6290052848836591;;-0.14431470708399025…
GMR_SS01327@UAS_TNT_2_0003p_8_45s1x30s0s#p_8_105s10x2s10s#n#n@100;2.2179434919425316;-0.8938150438113021;0.5670993693339323;-0.4087755581571133;;0.25568651744959653;0.7578860450543063;-1.884970107708256;;;;-2.90887922256054;-0.7830674368836353;-0.28898309890994306;;-0.29383731320215206;;1.0405649465958924;;-0.1118268908889608;-0.2691666843239458;;;-0.6589479881771397;;;;;;;1.3195231032079953;-0.6…
GMR_61E08_AE_01@UAS_TNT_2_0003p_8_45s1x30s0s#p_8_105s10x2s10s#n#n@100;0.9053507418295085;-1.6678475098165186;0.333185285634423;-1.7208039353714228;0.28516541882132734;-1.2358129356325018;0.20391489526501053;-1.3053644262832773;;0.23336649890217107;;0.18417658679263235;-0.9336857997613767;-0.11790737836714657;-0.07105664888325339;0.18225227004078656;;-0.29642986715770075;0.08218525464383054;0.4574…
GMR_34E03_AE_01@UAS_TNT_2_0003p_8_45s1x30s0s#p_8_105s10x2s10s#n#n@100;0.8965223972007188;-0.5866720433663536;;0.4524669166197997;;-0.13822183353636625;1.2529316773507082;-0.6833444472849599;;;;-0.5007027240458957;;;;;;;-0.3551825562818731;-0.6432712083077933;;;;0.6169686142915684;;;;;;;1.4530593454729661;-0.45812284336781994;-1.4538994730567103;-0.1;-0.30411378419421464;;0.015526595253086257;-0.7…
GMR_10B07_AE_01@UAS_TNT_2_0003p_8_45s1x30s0s#p_8_105s10x2s10s#n#n@100;-0.8461705136756817;-0.9156243137242353;0.5558719071844473;-0.08372971553685428;-0.09999999999999995;-1.8926499747200352;-0.18950873330733756;-0.16469149240696299;;;;1.3792445134301046;-0.8837722802548907;-0.29198161928883537;;0.8759444200423878;;-0.5421796551187793;;-0.18358959141003342;;;;-1.975749194361735;;;;;;;0.4196790351…
GMR_SS00912@UAS_TNT_2_0003p_8_45s1x30s0s#p_8_105s10x2s10s#n#n@100;1.0147717322848853;-2.0522235399279447;0.3076846844023377;-2.9696530271366135;;-0.9989283673235657;0.8351844510326754;-0.7598725855777408;;;;0.26314027625030106;-0.6409727310012545;-0.7692075951133721;1.0802601787922699;-0.13451771774940738;;-1.0038733656466612;;-0.6766236238145205;;;;-1.003941945471941;;;;;;;1.936843665770474;-1.4…
GMR_27H02_AE_01@UAS_TNT_2_0003p_8_45s1x30s0s#p_8_105s10x2s10s#n#n@100;-0.40225213754524153;-0.9541602882925998;-0.20147706789387804;-1.6159420095637125;-0.3957888674135211;-1.3901886088328717;0.4860498236078652;-0.7033205604547764;;-0.22779633553880807;;-0.8017436505165115;-0.44571562577822266;0.28559339427009295;;0.22823398056248204;;0.11002971536439698;-0.2571029577993301;0.10610522062098666;;;…
pBDPGAL4U@UAS_TNT_2_0003p_8_45s1x30s0s#p_8_105s10x2s10s#n#n@100;0.588421322020893;-1.1250194540914769;-0.12622153458946347;-1.7975570358929314;-0.1588878138998413;-1.1846175009048636;0.37486800095944856;-0.5970664076309694;;-0.04847413749217336;;0.24262056795974266;0.17361184960098455;0.28705202088672777;-0.15098148542251974;0.3912891850619007;;0.2628317490533021;0.04462172387518196;0.21915884061…
GMR_68B06_AE_01@UAS_TNT_2_0003p_8_45s1x30s0s#p_8_105s10x2s10s#n#n@100;-0.5305095683181952;-1.4147847589178437;0.3926270664936156;-0.6817783104659219;0.9474926153603033;-0.4834475796825191;-0.1359429282929222;-0.3606165541372695;;-0.2789239735389951;;-0.5391730196675201;-0.025956491707083158;-0.5979410014175396;;0.015195507608495383;;0.564248637381907;-0.4445355445192245;-0.5466449195353218;;;;-0.…
GMR_82B06_AE_01@UAS_TNT_2_0003p_8_45s1x30s0s#p_8_105s10x2s10s#n#n@100;-0.3508413306631913;-1.4199131537471201;;-0.48682175844526504;;-0.9249139828053158;-0.6676928841709577;-1.1086064328363985;;;;0.453375598459151;-0.5969735595240722;-0.5338183988561;;0.12456381321054613;;1.1991310268243722;-0.3225022487813461;-0.1030069435861111;-0.19655955288184687;;;-1.1974199798796374;;;;;;;1.389946616428531;…
GMR_SS01644@UAS_TNT_2_0003p_8_45s1x30s0s#p_8_105s10x2s10s#n#n@100;1.011678938950846;-2.1329704651934445;-0.1122740703665906;-1.5330428849610866;0.5942747768388003;-1.8277197431439804;0.4680276715378967;-0.8545936483988206;;-0.3363158317557239;;0.06484105435711296;-0.4738818586123861;0.11216050845256592;-0.2510437103751529;-0.010613126906558882;;0.09802562599629153;-0.037798655239644444;-0.0938421…
