## Supplemental Table 3.2 for "Statistical signature of subtle behavioural changes in large-scale behavioural assays"

;ABA;ABC;ABD;ABE;ABF;ABG;ACA;ACB;ACD;ACE;ACF;ACG;ADA;ADB;ADC;ADE;ADF;ADG;AEA;AEB;AEC;AED;AEF;AEG;AFA;AFB;AFC;AFD;AFE;AFG;AGA;AGB;AGC;AGD;AGE;AGF;BAB;BAC;BAD;BAE;BAF;BAG;BCA;BCB;BCD;BCE;BCF;BCG;BDA;BDB;BDC;BDE;BDF;BDG;BEA;BEB;BEC;BED;BEF;BEG;BFA;BFB;BFC;BFD;BFE;BFG;BGA;BGB;BGC;BGD;BGE;BGF;CAB;CAC;CAD;CAE;CAF;CAG;CBA;CBC;CBD;CBE;CBF;CBG;CDA;CDB;CDC;CDE;CDF;CDG;CEA;CEB;CEC;CED;CEF;CEG;CFA;CFB;CFC;CF…	00 F;GE+0G;GFA;GFB;GFC;GFD;GFE;GFG
pBDPGAL4U@UAS_TNT_2_0003p_8_45s1x30s0s#p_8_105s10x2s10s#n#n@100;0.5594698783486226;-0.9091676674629352;-0.12489727599590543;-1.6138095257277467;-0.2126494301893398;-1.1782964021692104;0.3770394195699372;-0.7496557337072133;;-0.14865536546240754;;0.22711399447420386;0.21707214140048137;0.6027558182046012;0.037955017900484785;0.5148811130757842;;0.3927174555625861;0.04032254421327988;0.482078659658…
GMR_SS00925@UAS_TNT_2_0003p_8_45s1x30s0s#p_8_105s10x2s10s#n#n@100;-3.150542586033284;-1.7887655277762748;0.2000411053255606;-3.5900035143062192;;-3.163968121747141;-0.39829882793821203;-0.9638386884794672;-0.17479188527156073;;;-0.4422721864821967;-2.1083417257699146;1.3949587944199147;-0.5306500033308384;1.6389980276409002;;1.837079890940057;;0.18109260127316226;;0.25439536402034196;;-0.54820494…
GMR_14B02_AE_01@UAS_TNT_2_0003p_8_45s1x30s0s#p_8_105s10x2s10s#n#n@100;-3.26952555052762;-1.8743075193633967;-0.0077921606992802026;-3.9514694724512154;;-5.165242583359225;-0.5138832490203743;-0.5168485426787837;;;;-0.40872917919695273;-2.439113891131714;0.18916388378362375;;0.7920052530468852;;-0.10479534703223449;-0.17457869271072432;1.9909632706386118;;;;-1.9054616844170953;;;;;;;-4.84401235980…
GMR_SS00903@UAS_TNT_2_0003p_3gradient1_45s1x30s0s#p_3gradient1_105s10x2s10s#n#n@100;-1.5783022114327325;-1.6510536093758597;-0.19165426005317837;-1.6220159612238814;;-1.3848965254491055;0.19864286626080455;-0.9958152167072706;;-0.2910280710429182;;-0.6932525696843768;-1.1093975051449223;1.3082837590814025;;0.6258353314167137;;0.7693143216413932;-0.11843562321312742;0.0382638687908421;-0.081698838…
GMR_SS00911@UAS_TNT_2_0003p_8_45s1x30s0s#p_8_105s10x2s10s#n#n@100;-2.9711451087110783;-1.7101970066847723;0.4710110064044182;-2.201830015461977;;-3.2985864488622574;-1.2173795307573667;-0.5595826233712178;;-0.1562737535765123;;0.0643225145502104;-1.8544622294641497;0.9168562133694823;1.0522308123507336;0.06923185609639525;;0.8257789839051801;;0.38123475600189966;;;;0.5631151499513376;;;;;;;-0.654…
GMR_SS02166@UAS_TNT_2_0003p_3gradient1_45s1x30s0s#p_3gradient1_105s10x2s10s#n#n@100;-2.728952076518763;-2.883957502575227;-0.8857246673415092;-1.9292509169980379;;-3.0659580087740705;0.9947347479421011;-0.8101456666293468;;-0.2517134722562655;;0.6716060091498814;-0.9718205307921207;0.3563977330446411;;;;1.0211571011225034;-0.5008102846074505;0.41061473757638195;;;;-0.15978101595606833;;;;;;;1.327…
RD_206@UAS_TNT_2_0003p_3gradient1_45s1x30s0s#p_3gradient1_105s10x2s10s#n#n@100;-0.7223211493949775;-1.9019056879639495;-0.07863322258112612;-1.5392027085070004;;-1.980616845294385;0.5146601334357627;-1.4622534621258423;;;;0.4789094356602994;-0.2668056326845577;-0.8576374568303556;0.5182754551488656;0.6387357026375385;;0.2796023473005193;0.3364570732597706;-0.6253876158618488;0.2036029663230574;-0…
GMR_SS00911@UAS_TNT_2_0003p_3gradient1_45s1x30s0s#p_3gradient1_105s10x2s10s#n#n@100;-1.9396340704389745;-1.7022684510486523;0.6044685654072838;-2.3139766240080735;;-2.003347117069062;-0.8736095780739416;-1.9505637133530938;;-0.21649660776930899;;0.23499476787671086;0.5244907830883474;0.28568674255861715;0.16771483654988165;0.7005011213539195;;0.47798787273498816;-0.07634225441641222;0.00854740310…
GMR_SS01644@UAS_TNT_2_0003p_3gradient1_45s1x30s0s#p_3gradient1_105s10x2s10s#n#n@100;-0.7547859260923906;-2.2512235553546103;0.11599650606385796;-1.6159680327894832;;-2.2955196710805366;0.5260762154118729;-1.4115656261998344;-0.05463786597725338;;;-0.1922606409726807;-0.3156989064233343;-0.23767880733941918;;0.9144583405889869;;-0.3082995219800833;0.013817727943711703;0.4639717298512322;;;;-0.1248…
GMR_68B06_AE_01@UAS_TNT_2_0003p_8_45s1x30s0s#p_8_105s10x2s10s#n#n@100;-2.8042421010579552;-1.4581021341107134;-0.8188022282598696;-2.2366254100101264;1.1230173265866075;-3.3097006032471574;-0.1397544849148311;-0.8745380907194633;;-0.32243075503774915;;-0.9676244957324075;0.5236336314965522;-0.6303400633221395;;0.5478134066910741;;0.9705358985298214;-0.46375905325176114;-0.935348751740714;;;;-1.08…
GMR_SS01986@UAS_TNT_2_0003p_8_45s1x30s0s#p_8_105s10x2s10s#n#n@100;-3.2010080737038216;-0.6940561476715109;0.5975519665948904;-1.1504472706563915;;-3.0747621912411742;0.804118734172577;-2.0348122937485638;;-0.38067592495547187;;-1.3395182376161225;-1.6469790518907388;1.1011430021122244;0.5376392872610148;0.7281344932493021;;1.9801533815705954;;-0.14101370141934785;-0.7049409463043198;;;-0.35487401…
GMR_SS00903@UAS_TNT_2_0003p_8_45s1x30s0s#p_8_105s10x2s10s#n#n@100;-1.41519782986851;-3.3449460855742466;0.4108631289701327;-2.832581754420601;-0.1169973207018093;-1.6251927452267898;-0.021840289788728783;-0.8300619727418473;;;;0.8210984337239059;-1.873910496294785;1.1019101163610163;;0.3563327265366756;;0.09625391456027205;-0.21387166935503743;0.09203054803231325;-0.30877217625798103;-0.296342262…
GMR_SS00918@UAS_TNT_2_0003p_3gradient1_45s1x30s0s#p_3gradient1_105s10x2s10s#n#n@100;-2.112473985401128;-2.1653239921685468;-0.15991185234998614;-1.2711254746689529;-0.12417832762159642;-2.2928216829700148;0.3699815364580918;-0.44950993498733555;;;;0.5115960481120244;-0.29881656279915436;0.7564090369544039;0.6197470782046096;0.3155215517341345;;0.539359586644874;-0.44637404277468196;0.358258919027…
GMR_SS01405@UAS_TNT_2_0003p_3gradient1_45s1x30s0s#p_3gradient1_105s10x2s10s#n#n@100;-1.4303760994613441;-0.8781441698243532;0.01101178751716105;-0.2475008473688508;-0.5623666821098345;-1.6173619879755474;0.5766230667326735;-0.43270734682267536;;0.47352535315208205;;0.6235196333408782;-0.7211752894827496;0.9442538903148494;;0.31413740306275234;;0.5397763065505078;-0.2210738448564956;0.473958841347…
GMR_SS01938@UAS_TNT_2_0003p_8_45s1x30s0s#p_8_105s10x2s10s#n#n@100;-1.0674817049932204;-1.4713993600396331;-0.03874163465494287;-2.73689783849202;;-2.9064667864683997;1.5596021287948447;-1.1430025370081573;;-0.2515892404694877;;1.0535861976452552;-0.37471989999320926;0.49122754261564483;;;;0.5390994690887937;-0.18591273653320034;0.7541800518000652;-0.26185545638188484;;;-0.6934233859221589;;;;;;;-…
GMR_SS01405@UAS_TNT_2_0003p_8_45s1x30s0s#p_8_105s10x2s10s#n#n@100;-0.44644226911363116;-2.0111148616701136;-0.2873495532878609;-2.2562882900602244;-0.04446955133150638;-1.9093966801189866;0.29177051942180315;-1.050438503875933;;-0.45318808429854623;;0.11860586787338909;-0.3778626725190554;-0.03778741691486876;;0.3600886538940668;;0.8252320170663533;-0.2156115775942273;-0.32837380590659765;-0.3556…
JHS_or83b_EXT01@UAS_TNT_2_0003p_8_45s1x30s0s#p_8_105s10x2s10s#n#n@100;-1.0781456648338488;-1.4027493702720109;-0.3359801651192959;-3.2706370787090475;-0.6495253577887069;-2.218482509926541;-0.3874301155621141;-0.8203087206322798;;;;-0.7746969148396678;0.29086329992838245;0.29616179641781254;;1.1935162527063115;;0.7399105714763653;-0.27821394076671574;0.3567899049108679;;;;-1.3967076282301032;;;;;…
GMR_SS02166@UAS_TNT_2_0003p_8_45s1x30s0s#p_8_105s10x2s10s#n#n@100;-2.11693115127655;-2.0714252584176096;0.9293343729105346;-2.9867449300991527;;-2.830677157268106;-0.9417717371714328;-0.26752220482071004;;-0.12479484947800003;;0.7167365875376063;-2.423024278494436;1.4953109792873525;;0.9382407555850348;;-0.19812726580290096;-0.6144020421764366;-0.30289387222112807;0.7018045904778326;;;-1.48064982…
GMR_SS01934@UAS_TNT_2_0003p_8_45s1x30s0s#p_8_105s10x2s10s#n#n@100;-0.7926032377140939;-0.28754191944172214;0.2559788237595018;-2.4515268633871683;;-2.7950114236062213;1.231817669154168;-0.9401488142726062;;-0.41216251896019596;;-0.9106557098110724;-0.5023106768489881;1.1744175492915132;1.1179412374687687;0.8868848328490654;;0.51917495710635;-0.6253437968749265;1.115255110136713;-0.326121535421876…
GMR_SS00918@UAS_TNT_2_0003p_8_45s1x30s0s#p_8_105s10x2s10s#n#n@100;-0.1459822406739041;-1.9848666757210467;-0.22107682904940762;-0.45221098801350046;-0.7485664075712011;-1.782452700782881;0.3825678522682163;-1.04583409542425;;-0.3944298093953199;;0.6483820404808429;0.05871507555693617;0.010261154843137771;0.3625230868993851;0.580088267355567;;0.7681612591281676;0.12938075776859262;-0.1840488972436…
GMR_61E08_AE_01@UAS_TNT_2_0003p_8_45s1x30s0s#p_8_105s10x2s10s#n#n@100;-1.11697062653726;-1.9118168954234178;0.20087825675944865;-2.1752720957778005;-1.378168767658992;-1.6249758901549345;0.3571790037570858;-1.9633635254773156;;0.12981568600535978;;0.5123886883905476;-1.1094396019166548;0.8128935979004116;-0.04961968865856862;0.18297955493481124;;0.1846114218513589;0.10270393895244202;0.6739149833…
EXT_iav-GAL4@UAS_TNT_2_0003p_8_45s1x30s0s#p_8_105s10x2s10s#n#n@100;-0.05180567262432304;-1.2749172664525315;0.22371982555106035;-1.0283769194722459;-0.04965083456710298;-0.8985529946580326;0.44298729507710877;-1.3296388105288937;;0.42103340898894376;;0.5824080934181469;-0.23574499024119577;0.2650254462767993;;-0.013383229686299597;;0.16744047247246788;-0.2460527168475334;0.16838818161172078;-0.07…
GMR_18E11_AE_01@UAS_TNT_2_0003p_8_45s1x30s0s#p_8_105s10x2s10s#n#n@100;-1.0219498891544156;-1.110429117650248;0.376809035479525;-1.9959887746466467;-0.30568235010369155;-1.7704185640341477;0.3752247002955599;-0.7433377980089719;;0.4265897517720574;;0.36984805573403634;0.35351150297133366;0.4672499843297884;0.7580406358737085;-0.052759325299523284;;0.16855666511996795;-0.11774899956817693;-0.213278…
GMR_SS01644@UAS_TNT_2_0003p_8_45s1x30s0s#p_8_105s10x2s10s#n#n@100;-1.4550788693911327;-1.7462997441779708;0.03756084838487639;-1.2458028071085063;0.5821810631862139;-1.8486923962147563;0.6234598001487371;-1.3219735152566507;;-0.5041268176241217;;-0.07976486615118361;-0.16529047856234216;0.9470226826084599;0.3694115405713271;0.6433228981323238;;0.8530533940877146;-0.05759154170155135;0.46388273142…
GMR_SS01935@UAS_TNT_2_0003p_8_45s1x30s0s#p_8_105s10x2s10s#n#n@100;-1.589228969625832;-2.0691790810958954;0.1514788026438978;-3.2289394609017554;-0.8489797402724852;-1.5165858213143986;0.2722653668619214;-1.573407819520155;;;;0.8420770807291367;0.3667957078512498;0.4174617497885494;;-0.44646977722344977;;-0.017078259994999533;-0.22337572658030894;1.0160780139515033;-0.17990948701162524;;;-0.540694…
GMR_SS01327@UAS_TNT_2_0003p_8_45s1x30s0s#p_8_105s10x2s10s#n#n@100;0.08831762759683963;-1.1953473612188137;-0.8371548979129769;-1.3117511905119836;;-2.287169171400284;0.4439216869871226;-2.7802875844402437;;;;-2.3989516171675085;-1.1580257200563902;0.5853486363186423;;0.8130223934895774;;1.1677450350474625;-0.2153540865485845;0.5564237993562051;-0.2571966726702892;;;-0.6407214538690148;;;;;;;1.111…
GMR_SS00912@UAS_TNT_2_0003p_3gradient1_45s1x30s0s#p_3gradient1_105s10x2s10s#n#n@100;-1.9984762101882922;-2.0809099059472467;-0.06377613371651869;-2.733136716264077;;-3.6784031117417464;-0.2833529876206824;-1.3402815357406421;-0.17673887934278792;;;-0.8593170530601179;-1.3793263103250013;0.33888757359423083;-0.4780683933591895;0.3198647517633132;;-0.08093933382002436;-0.1280972224267835;-0.6949275…
pBDPGAL4U@UAS_TNT_3_0014p_8_45s1x30s0s#p_8_105s10x2s10s#n#n@100;-1.2852368888386683;-1.2782813434448796;0.34531528875817435;-1.2778535409054936;-0.5354979077137685;-1.5918798261674565;0.02211649250698598;-1.3707878222731258;;;;-0.8006540796278303;0.3188143335401723;1.1703211479722642;0.19392551996472174;0.78517792410876;;0.7809482225898984;0.20091085032454367;0.1732572860748305;-0.320388149942101…
GMR_SS00912@UAS_TNT_2_0003p_8_45s1x30s0s#p_8_105s10x2s10s#n#n@100;-1.0743162714391312;-2.0403680249620892;0.7515671224583446;-4.312855226456288;;-1.1768463537345315;0.5086621145262468;-1.1578089266603355;;;;0.29250683763714186;-0.5725887991087066;1.4084654491518684;0.7300467452187837;0.47962602187604053;;-2.053435621405126;;-0.3897834256908167;;;;-1.1726130174120033;;;;;;;-1.1492179493136692;-3.4…
RD_206@UAS_TNT_2_0003p_8_45s1x30s0s#p_8_105s10x2s10s#n#n@100;-1.2250662605225646;-1.4409470890029157;0.06535474772384953;-1.8589599812517126;;-0.7633777474929777;-0.1533498171533179;-1.1375745335528629;;-0.11474584198000268;;0.4653832214917618;-1.4243413454784313;0.8308757157552629;-0.5444119701185648;0.8880270105003414;;0.7407184120301925;-0.06139540081601147;0.017475200023444173;-0.156219726480…
JHS_OK107_4@UAS_TNT_2_0003p_8_45s1x30s0s#p_8_105s10x2s10s#n#n@100;-3.0421580128226307;-1.8220242930827635;0.14800391675328942;-3.752603137620489;;-2.780857319065057;-1.0452206782804276;-0.9526015819938928;;-0.14705661524373836;;-1.2696546875346728;-1.6771016946778559;0.2665552582179812;;0.3929056554251259;;-0.711756707564367;-0.7918239344552175;-0.2489782058379285;-0.28241355692087483;;;-1.637981…
GMR_SS01938@UAS_TNT_2_0003p_3gradient1_45s1x30s0s#p_3gradient1_105s10x2s10s#n#n@100;-2.584332289763963;-3.3723590160199572;-1.0135200926717955;-2.2529384880768437;;-3.490709570587134;0.4635924080495052;-1.740627168369024;;-0.5470108314723211;;0.9993948736505675;-0.01618237519456808;0.4154718585994519;;;;-0.12442875521585314;-0.7264554602476392;-0.9103975370990262;-0.5106099836956848;;;0.723017712…
GMR_SS00925@UAS_TNT_2_0003p_3gradient1_45s1x30s0s#p_3gradient1_105s10x2s10s#n#n@100;-0.6439180223440235;-2.172488651901398;0.3089626685067335;-2.377154280414296;;-1.2810763982250597;0.4850939483562761;-0.48119929452569027;0.7333329735820973;-0.143305026428689;;-0.8610205060198396;-0.1365842930605011;0.8637670298183487;0.7148883787941757;0.6423459939456109;;0.2684487747258576;-0.569263288185126;-0…
