## Supplemental Table 4 for "Statistical signature of subtle behavioural changes in large-scale behavioural assays"

Unnamed: 0	mmd^2	p-value	Sequences distance during stimulus	Sequences distance all	hits Tihana's paper
GMR_56E09_AE_01@UAS_TNT_2_0003	-0.3226157426834106	5e-06	1.023005008067712	0.9077846952313384	True
GMR_84B09_AE_01@UAS_TNT_2_0003	-0.3616306781768799	5e-06	0.3837885428939955	0.4832921567238325	True
GMR_13G10_AE_01@UAS_TNT_2_0003	-0.3450848460197449	5e-06	0.4994487135077775	0.5489380719131195	True
GMR_37F03_AE_01@UAS_TNT_2_0003	-0.3424090147018432	5e-06	0.4339747958080016	0.7510324767871672	True
GMR_29E11_AE_01@UAS_TNT_2_0003	-0.3507254123687744	5e-06	0.4218767889552416	0.6505782378678883	True
GMR_18G08_AE_01@UAS_TNT_2_0003	-0.3663234114646911	5e-06	0.4678025168369031	0.6342134024265831	True
GMR_49A06_AE_01@UAS_TNT_2_0003	-0.3363063931465149	1e-05	0.4787170957951779	0.8059061805198318	True
GMR_50H06_AE_01@UAS_TNT_2_0003	-0.3174350261688232	1e-05	0.5582459114266832	0.839197407177774	True
GMR_23G11_AE_01@UAS_TNT_2_0003	-0.3262912034988403	1e-05	0.4791609717744882	0.5997224255004143	True
GMR_38G03_AE_01@UAS_TNT_2_0003	-0.3582143783569336	1e-05	0.5035276372476387	0.8651555618089491	True
GMR_53G05_AE_01@UAS_TNT_2_0003	-0.3591806292533874	1e-05	0.5654296803661	0.804192364493262	True
GMR_85G05_AE_01@UAS_TNT_2_0003	-0.3431469798088074	1e-05	0.6169878833191941	0.8086693211578232	True
GMR_33A07_AE_01@UAS_TNT_2_0003	-0.3630292415618896	1e-05	0.5604303517453724	0.7241231850338443	True
GMR_39F05_AE_01@UAS_TNT_2_0003	-0.2200275063514709	1e-05	0.8157966465673153	0.7644497840205116	True
GMR_55C12_AE_01@UAS_TNT_2_0003	-0.3498739600181579	1e-05	0.5097645534578984	0.6844924691983445	True
GMR_16E03_AE_01@UAS_TNT_2_0003	-0.3265373706817627	1e-05	0.5909132956720743	0.7489679588791587	True
GMR_30H09_AE_01@UAS_TNT_2_0003	-0.3729440569877624	1e-05	0.4179171597917491	0.6824648960216562	True
RD_206@UAS_TNT_2_0003	-0.3655964136123657	1e-05	0.6655537236975588	0.856461559140221	True
GMR_62A02_AD_01@UAS_TNT_2_0003	-0.3117234110832214	1e-05	0.8501667741646333	0.8683858374260095	True
GMR_44H08_AE_01@UAS_TNT_2_0003	-0.3644478321075439	1e-05	0.4296674644862932	0.6597398157562793	True
GMR_72H06_AE_01@UAS_TNT_2_0003	-0.3517177104949951	1e-05	0.282612937925272	0.5563237021776031	True
GMR_41D01_AE_01@UAS_TNT_2_0003	-0.3588873147964477	1e-05	0.3827680598624799	0.544959134086968	True
GMR_74E03_AE_01@UAS_TNT_2_0003	-0.3080031871795654	1e-05	1.1074708923917118	0.9482936107506442	True
GMR_27C05_AE_01@UAS_TNT_2_0003	-0.3474728465080261	1e-05	0.4293628151779024	0.6881448881635314	True
GMR_36B06_AE_01@UAS_TNT_2_0003	-0.3552291989326477	1e-05	0.4830868230780664	0.9288475950837118	True
GMR_17F10_AE_01@UAS_TNT_2_0003	-0.3347740769386291	1e-05	0.4796715534237368	0.7740895078442815	True
GMR_52G08_AE_01@UAS_TNT_2_0003	-0.3366495966911316	1e-05	0.460382503225024	0.684540216588412	True
GMR_17B10_AE_01@UAS_TNT_2_0003	-0.3759880065917969	1e-05	0.4032037031028022	0.6416004604836998	True
GMR_58G09_AE_01@UAS_TNT_2_0003	-0.3752163648605346	1e-05	0.3785855205319108	0.6524234719808742	True
GMR_79E02_AE_01@UAS_TNT_2_0003	-0.3882270455360412	1e-05	0.372654858872457	0.5915865139809072	True
GMR_79F08_AE_01@UAS_TNT_2_0003	-0.356343924999237	1e-05	0.6238137105109047	0.7508129637537129	True
GMR_13A08_AE_01@UAS_TNT_2_0003	-0.3129696846008301	1e-05	0.4624213082219577	0.6823378446275351	True
GMR_20D06_AE_01@UAS_TNT_2_0003	-0.3595874905586242	1e-05	0.441080338361304	0.6698956594639216	True
GMR_36E08_AE_01@UAS_TNT_2_0003	-0.3391128778457641	1e-05	0.532308310407223	0.7032362128233066	True
GMR_71C03_AE_01@UAS_TNT_2_0003	-0.3603428602218628	1e-05	0.4976781598325533	0.8265643069241799	True
GMR_47A09_AE_01@UAS_TNT_2_0003	-0.3692182302474975	1e-05	0.387587657993465	0.7148299929761341	True
GMR_86D09_AE_01@UAS_TNT_2_0003	-0.3452523350715637	1e-05	0.4951307708009611	0.7374127699677794	True
GMR_72G06_AE_01@UAS_TNT_2_0003	-0.3348398208618164	1e-05	0.4333520353364667	0.9120460471945604	True
GMR_60D10_AE_01@UAS_TNT_2_0003	-0.3234742879867553	1e-05	0.5729766634112455	0.819495185965808	True
GMR_40A07_AE_01@UAS_TNT_2_0003	-0.3729636073112488	1e-05	0.409112579342946	0.7602869572801847	True
GMR_27B07_AE_01@UAS_TNT_2_0003	-0.3660309314727783	1e-05	0.4310453214777308	0.6457135135848928	True
GMR_31A05_AE_01@UAS_TNT_2_0003	-0.3315388560295105	1e-05	0.6126614975143534	0.6731115689577813	True
GMR_30B11_AE_01@UAS_TNT_2_0003	-0.3337524533271789	1e-05	0.5052355451102861	0.7681727066691774	True
GMR_77H12_AE_01@UAS_TNT_2_0003	-0.339077353477478	1e-05	0.5983494631730781	0.6539278065853347	True
GMR_49H10_AE_01@UAS_TNT_2_0003	-0.3413586616516113	1e-05	0.4744713517729452	0.7945488383407018	True
GMR_79C09_AE_01@UAS_TNT_2_0003	-0.357979416847229	1e-05	0.6300634161705502	0.7685758835769353	True
GMR_45D11_AE_01@UAS_TNT_2_0003	-0.3304754495620727	1e-05	0.4073438037570484	0.8201522362234996	True
GMR_64E03_AE_01@UAS_TNT_2_0003	-0.36295086145401	1e-05	0.3476670404744402	0.5484637503198505	True
GMR_58E02_AE_01@UAS_TNT_2_0003	-0.3787989020347595	1e-05	0.3319911581903355	0.6015019332491329	True
GMR_26A08_AE_01@UAS_TNT_2_0003	-0.3367380499839782	1e-05	0.4985248340584041	0.6241263929575107	True
GMR_23G02_AE_01@UAS_TNT_2_0003	-0.3257539272308349	1e-05	0.5585765904209697	0.8370045534519548	True
GMR_66C07_AE_01@UAS_TNT_2_0003	-0.3611889481544494	1e-05	0.5222569504395697	0.9347045689230872	True
GMR_46H11_AE_01@UAS_TNT_2_0003	-0.3750762939453125	1e-05	0.3028944017983873	0.5303223991196528	True
GMR_84B11_AE_01@UAS_TNT_2_0003	-0.3274281620979309	1e-05	0.5628388505265409	0.8340295269604951	True
GMR_85B01_AE_01@UAS_TNT_2_0003	-0.3503931164741516	1e-05	0.4173431371458538	0.6619237286897308	True
GMR_51F05_AE_01@UAS_TNT_2_0003	-0.3671409487724304	1e-05	0.5795783100797697	0.8486000333956245	True
GMR_48F09_AE_01@UAS_TNT_2_0003	-0.3525965809822082	1e-05	0.682659210843816	0.98807837915057	True
GMR_47E06_AE_01@UAS_TNT_2_0003	-0.3668624758720398	1e-05	0.2712973517818811	0.6810166879945353	True
GMR_22H02_AE_01@UAS_TNT_2_0003	-0.3365715146064758	1e-05	0.8415145397608146	0.7931621176251785	True
GMR_18D09_AE_01@UAS_TNT_2_0003	-0.35142582654953	1e-05	0.4395093518178612	0.6688464588983294	True
GMR_73H07_AE_01@UAS_TNT_2_0003	-0.3685832619667053	1e-05	0.4753368203989477	0.6108845551280129	True
GMR_16E07_AE_01@UAS_TNT_2_0003	-0.3570020794868469	1e-05	0.4814790263479779	0.6368058358210296	True
GMR_31E06_AE_01@UAS_TNT_2_0003	-0.3423013687133789	1e-05	0.3970168267129899	0.6782190999457867	True
