## Supplemental Table 5 for "Statistical signature of subtle behavioural changes in large-scale behavioural assays"

Unnamed: 0	mmd^2	p-value	Sequences distance during stimulus	Sequences distance all	hits Tihana's paper
GMR_55H11_AE_01@UAS_TNT_2_0003	-0.3472027778625488	5e-06	0.4380742250281841	0.6953407805393832	False
GMR_85B09_AE_01@UAS_TNT_2_0003	-0.3665825128555298	5e-06	0.5303524161320318	0.7872458137806883	False
GMR_48H02_AE_01@UAS_TNT_2_0003	-0.348438024520874	5e-06	1.1798477413207875	1.1876525952879038	False
GMR_34H04_AE_01@UAS_TNT_2_0003	-0.3622410893440246	5e-06	0.4716083495620993	0.7050655927092185	False
GMR_15G09_AE_01@UAS_TNT_2_0003	-0.3408794403076172	5e-06	1.4048806625500108	1.1757992239356616	False
GMR_52F01_AE_01@UAS_TNT_2_0003	-0.2805120944976806	5e-06	0.8454056779200654	0.8472570175560469	False
GMR_29G02_AE_01@UAS_TNT_2_0003	-0.2887531518936157	5e-06	0.6008736497908875	0.7515417975049384	False
GMR_26D12_AE_01@UAS_TNT_2_0003	-0.34633868932724	5e-06	0.4988318187481316	0.7471835712562447	False
GMR_73E05_AE_01@UAS_TNT_2_0003	-0.3454335927963257	5e-06	0.7655055059589198	0.9800618428515246	False
GMR_44G02_AE_01@UAS_TNT_2_0003	-0.3416528105735779	5e-06	0.8573548166379169	0.7670616560946096	False
GMR_37D06_AE_01@UAS_TNT_2_0003	-0.2444804310798645	5e-06	1.0716404282855456	0.7807088495094768	False
GMR_15F05_AE_01@UAS_TNT_2_0003	-0.3382508158683777	5e-06	0.7296586661312009	1.001097514928882	False
GMR_40D06_AE_01@UAS_TNT_2_0003	-0.3413492441177368	5e-06	0.465479012140903	0.7654378545135857	False
GMR_95A10_AE_01@UAS_TNT_2_0003	-0.2531715631484985	5e-06	1.2797231241886542	1.1091248873898831	False
GMR_24H12_AE_01@UAS_TNT_2_0003	-0.2652220726013183	5e-06	1.0498552939995498	0.8614092506263147	False
GMR_57F07_AD_01@UAS_TNT_2_0003	-0.3457245230674743	5e-06	0.6534178216025536	1.124621089187464	False
GMR_27D02_AE_01@UAS_TNT_2_0003	-0.3617454767227173	5e-06	0.4915175754479688	0.8642018533090025	False
GMR_10A12_AE_01@UAS_TNT_2_0003	-0.3559014201164245	5e-06	0.6307381956124706	0.9543491352333554	False
GMR_39D08_AE_01@UAS_TNT_2_0003	-0.3572472929954529	5e-06	0.3212351607374095	0.991076986720509	False
GMR_30E06_AE_01@UAS_TNT_2_0003	-0.3432464003562927	5e-06	0.6165311702712416	0.7716458766685284	False
GMR_77H11_AE_01@UAS_TNT_2_0003	-0.3796640038490295	5e-06	0.3606971405733085	0.7185310286190938	False
GMR_68B06_AE_01@UAS_TNT_2_0003	-0.322809636592865	5e-06	0.4431386633143223	1.15033574729198	False
GMR_47H09_AE_01@UAS_TNT_2_0003	-0.3714541792869568	5e-06	0.3984712572757889	0.6055861202697694	False
GMR_54C02_AE_01@UAS_TNT_2_0003	-0.3400511741638183	5e-06	0.7129448403127938	0.8158246371050373	False
GMR_14A11_AE_01@UAS_TNT_2_0003	-0.3254280090332031	5e-06	1.0340895310332352	0.8809657311366741	False
GMR_39G09_AE_01@UAS_TNT_2_0003	-0.3606795072555542	5e-06	0.3134811051146535	0.801706632189372	False
GMR_65E06_AE_01@UAS_TNT_2_0003	-0.3689754009246826	5e-06	0.3665058375533508	0.6486237055117585	False
GMR_38E08_AE_01@UAS_TNT_2_0003	-0.3197992444038391	5e-06	0.5688238820411712	0.796384092947597	False
GMR_36C12_AE_01@UAS_TNT_2_0003	-0.354461669921875	5e-06	0.9566070508528268	0.8677265874343099	False
GMR_54G08_AE_01@UAS_TNT_2_0003	-0.299748957157135	5e-06	1.183602996720498	0.8420878050688518	False
GMR_39H04_AE_01@UAS_TNT_2_0003	-0.3134476542472839	5e-06	0.892843455264727	0.8036507743234931	False
GMR_20E02_AE_01@UAS_TNT_2_0003	-0.353151798248291	5e-06	0.6741570918616352	0.7299927921275728	False
GMR_80B12_AE_01@UAS_TNT_2_0003	-0.2852414846420288	5e-06	1.3326703677912128	0.8315961986418605	False
GMR_45C07_AE_01@UAS_TNT_2_0003	-0.3575090765953064	5e-06	0.5555973625238044	0.8034121800550496	False
GMR_31H12_AE_01@UAS_TNT_2_0003	-0.3259005546569824	5e-06	0.6820270310407793	0.8070216277397784	False
GMR_60G05_AE_01@UAS_TNT_2_0003	-0.2901733517646789	5e-06	0.9465758267026656	0.6976402594568775	False
GMR_22D08_AE_01@UAS_TNT_2_0003	-0.3508167266845703	5e-06	0.4637648181439026	0.6493891335830981	False
GMR_74F03_AE_01@UAS_TNT_2_0003	-0.3533340096473694	5e-06	0.5731999590934732	0.7486138347946651	False
GMR_47C09_AE_01@UAS_TNT_2_0003	-0.3465498089790344	5e-06	0.3640056795606405	0.824118527185936	False
GMR_76B02_AE_01@UAS_TNT_2_0003	-0.3344168066978454	5e-06	1.01848430207123	0.9397692444256376	False
GMR_12F01_AE_01@UAS_TNT_2_0003	-0.2581899166107178	5e-06	0.9179433866049104	0.8220887213215059	False
GMR_82G03_AE_01@UAS_TNT_2_0003	-0.3165811896324157	5e-06	0.9615316478951036	1.095439393008446	False
GMR_37C07_AE_01@UAS_TNT_2_0003	-0.3337209224700928	5e-06	0.4639904055732797	0.6022575175309686	False
GMR_26H06_AE_01@UAS_TNT_2_0003	-0.3667722940444946	5e-06	0.5241063184003915	0.7344930493069299	False
GMR_19E12_AE_01@UAS_TNT_2_0003	-0.2978820204734802	5e-06	1.0655002041155712	0.7837539727775477	False
GMR_95B11_AE_01@UAS_TNT_2_0003	-0.289812684059143	5e-06	1.095858012872348	0.8034614129524833	False
GMR_19F06_AE_01@UAS_TNT_2_0003	-0.3503269553184509	5e-06	0.4750576380028517	0.6087003856105384	False
GMR_93B11_AE_01@UAS_TNT_2_0003	-0.3439087271690368	1e-05	1.3026248104778964	0.8658142067445843	False
GMR_SS00886@UAS_TNT_2_0003	0.0183016061782836	1e-05	0.6081379280762109	0.9896382205154928	False
GMR_20C06_AE_01@UAS_TNT_2_0003	-0.3813222050666809	1e-05	0.4867942132219872	0.8775383855934259	False
GMR_78A12_AE_01@UAS_TNT_2_0003	-0.3387339115142822	1e-05	1.1247479204071071	0.9615887617751272	False
GMR_21C12_AE_01@UAS_TNT_2_0003	-0.3605236411094665	1e-05	0.5519892771425478	0.7475560749411535	False
GMR_54C03_AE_01@UAS_TNT_2_0003	-0.3422557711601257	1e-05	0.5709527284931876	0.8357644409130791	False
GMR_15A04_AE_01@UAS_TNT_2_0003	-0.3535001873970032	1e-05	0.6558538919280994	0.7793902654341927	False
GMR_45F08_AE_01@UAS_TNT_2_0003	-0.3502548933029175	1e-05	0.603911111540597	0.7595838718386817	False
GMR_74H08_AE_01@UAS_TNT_2_0003	-0.349797248840332	1e-05	0.7427534321982218	0.8427493824343318	False
GMR_39E01_AE_01@UAS_TNT_2_0003	-0.337132453918457	1e-05	0.6084568108904932	0.7790131254688553	False
GMR_41E11_AE_01@UAS_TNT_2_0003	-0.3689427375793457	1e-05	0.5610742804064933	0.9018712689403788	False
GMR_16E12_AE_01@UAS_TNT_2_0003	-0.3498156666755676	1e-05	0.6241886691459766	0.7801842410790993	False
GMR_29F08_AE_01@UAS_TNT_2_0003	-0.3543716073036194	1e-05	0.8621049076882723	0.8894511471227358	False
GMR_50G06_AE_01@UAS_TNT_2_0003	-0.3510476350784302	1e-05	1.07606667102465	0.8670533531657963	False
GMR_48B10_AE_01@UAS_TNT_2_0003	-0.3542696237564087	1e-05	0.45321377750336	1.0252839115046428	False
GMR_83B05_AE_01@UAS_TNT_2_0003	-0.2702574729919433	1e-05	0.968827516203938	0.9398981340542714	False
GMR_85A03_AE_01@UAS_TNT_2_0003	-0.3609333634376526	1e-05	0.5177947258539043	0.7836083564227865	False
GMR_10H06_AE_01@UAS_TNT_2_0003	-0.3570773005485534	1e-05	0.5910999248213609	0.7716453032983539	False
GMR_27D10_AE_01@UAS_TNT_2_0003	-0.3518756628036499	1e-05	0.7501971678213882	0.9744985053238308	False
GMR_47F07_AE_01@UAS_TNT_2_0003	-0.3517356514930725	1e-05	0.7589011132502138	0.8025446716603526	False
GMR_17B12_AE_01@UAS_TNT_2_0003	-0.3803853392601013	1e-05	0.2670455334852841	0.5217705566465609	False
GMR_22D11_AE_01@UAS_TNT_2_0003	-0.3422187566757202	1e-05	0.6990733643812761	0.8877370288399424	False
GMR_78A01_AE_01@UAS_TNT_2_0003	-0.3649622797966003	1e-05	0.4924318347432544	0.7447064682410844	False
GMR_47E12_AE_01@UAS_TNT_2_0003	-0.2949300408363342	1e-05	1.0134610896041112	0.8338900615699274	False
GMR_77E09_AE_01@UAS_TNT_2_0003	-0.35091632604599	1e-05	0.6955107374464089	0.7341590015566929	False
GMR_32E05_AE_01@UAS_TNT_2_0003	-0.3156442642211914	1e-05	0.5187861987708737	0.7576758609606729	False
GMR_46H09_AE_01@UAS_TNT_2_0003	-0.3654346466064453	1e-05	0.4366730788933335	0.645091233638273	False
GMR_15G08_AE_01@UAS_TNT_2_0003	-0.3478055596351623	1e-05	0.8147555849715206	0.9470106073793774	False
GMR_54A03_AE_01@UAS_TNT_2_0003	-0.3468942642211914	1e-05	0.5214548523724879	0.7833173783271994	False
GMR_82E12_AE_01@UAS_TNT_2_0003	-0.108940839767456	1e-05	1.101630535411248	0.7252210751997396	False
GMR_61A01_AE_01@UAS_TNT_2_0003	-0.3597831130027771	1e-05	0.4446004668733248	0.6817529335769261	False
GMR_28E02_AE_01@UAS_TNT_2_0003	-0.3115386962890625	1e-05	0.9272523411869736	0.7747229428863336	False
GMR_10A11_AE_01@UAS_TNT_2_0003	-0.3177696466445923	1e-05	1.3289218126135482	1.2356566048349624	False
GMR_11F06_AE_01@UAS_TNT_2_0003	-0.343261182308197	1e-05	0.5971156258431072	0.703504731834184	False
GMR_60F09_AE_01@UAS_TNT_2_0003	-0.3682460188865661	1e-05	0.3092858403005181	0.8604357779092094	False
GMR_28A07_AE_01@UAS_TNT_2_0003	-0.3143015503883362	1e-05	1.3531442802829288	0.8494719181297781	False
GMR_34D08_AE_01@UAS_TNT_2_0003	-0.3475456833839416	1e-05	0.5822711869325388	0.6726884587030467	False
GMR_22G12_AE_01@UAS_TNT_2_0003	-0.290286123752594	1e-05	0.8929241284454175	0.6808049224103389	False
GMR_38H01_AE_01@UAS_TNT_2_0003	-0.3460675477981567	1e-05	0.5528119141801198	0.873901803548106	False
GMR_31F10_AE_01@UAS_TNT_2_0003	-0.3530097603797912	1e-05	0.504890914148063	0.6133681674866036	False
GMR_10E07_AE_01@UAS_TNT_2_0003	-0.3440306186676025	1e-05	0.4463455209600228	0.6788324169421772	False
GMR_34G01_AE_01@UAS_TNT_2_0003	-0.2981784343719482	1e-05	0.6155781753355346	0.6388454757229962	False
GMR_35B09_AE_01@UAS_TNT_2_0003	-0.3402499556541443	1e-05	0.6260508145198522	0.808448203806611	False
GMR_11H11_AE_01@UAS_TNT_2_0003	-0.3688833117485046	1e-05	0.4325707327581044	0.5873281382729092	False
GMR_10F08_AE_01@UAS_TNT_2_0003	-0.3658207058906555	1e-05	0.367007713608287	0.7024794433291947	False
GMR_52A06_AE_01@UAS_TNT_2_0003	-0.3405414223670959	1e-05	1.2957842610259025	1.2533047920551423	False
GMR_15B07_AE_01@UAS_TNT_2_0003	-0.3637772798538208	1e-05	0.5810342498126736	0.7792729203345345	False
GMR_75C01_AE_01@UAS_TNT_2_0003	-0.3081355094909668	1e-05	0.9686813709100954	0.8165271371551325	False
GMR_14B02_AE_01@UAS_TNT_2_0003	-0.3480986952781677	1e-05	1.2885830190659138	1.2916858230130963	False
GMR_11B01_AE_01@UAS_TNT_2_0003	-0.3642513155937195	1e-05	0.4501661409623058	0.6815387671965484	False
GMR_70D06_AE_01@UAS_TNT_2_0003	-0.2893872261047363	1e-05	0.621512849401645	0.7834918533469581	False
GMR_38D07_AE_01@UAS_TNT_2_0003	-0.3678054213523865	1e-05	0.4220864187434275	0.7947418970963072	False
GMR_11F05_AE_01@UAS_TNT_2_0003	-0.3029661774635315	1e-05	0.7425189521896933	1.041504972639013	False
GMR_92H01_AE_01@UAS_TNT_2_0003	-0.333676815032959	1e-05	0.8959348268777902	0.7069285980809294	False
GMR_37G08_AE_01@UAS_TNT_2_0003	-0.348960816860199	1e-05	0.5072485388767527	0.7710252099112246	False
GMR_91A09_AE_01@UAS_TNT_2_0003	-0.3173485994338989	1e-05	1.00874717384122	0.7755666000766464	False
GMR_76G01_AE_01@UAS_TNT_2_0003	-0.3142393827438354	1e-05	1.2557139912094837	1.0233855605050772	False
GMR_46G07_AE_01@UAS_TNT_2_0003	-0.3509011268615722	1e-05	1.2570372076512404	0.8716003609231108	False
GMR_54F09_AE_01@UAS_TNT_2_0003	-0.3307165503501892	1e-05	0.7224599572326609	0.9136869821407512	False
GMR_36B02_AE_01@UAS_TNT_2_0003	-0.3638061285018921	1e-05	0.5169112271804679	0.7978068402774958	False
GMR_38A10_AE_01@UAS_TNT_2_0003	-0.3746833205223083	1e-05	0.3593769505536659	0.6619601600920246	False
GMR_32H08_AE_01@UAS_TNT_2_0003	-0.3311493992805481	1e-05	0.5629036514364869	0.762337871176605	False
GMR_27A02_AE_01@UAS_TNT_2_0003	-0.3624657988548279	1e-05	0.3489090656118152	0.6271299048051224	False
GMR_66C08_AE_01@UAS_TNT_2_0003	-0.3649206757545471	1e-05	0.2957897308605869	0.6844010066430841	False
GMR_9C07_AE_01@UAS_TNT_2_0003	-0.3654376864433288	1e-05	0.3676422329736435	0.6756665848190239	False
GMR_23F01_AE_01@UAS_TNT_2_0003	-0.3021475672721863	1e-05	1.1797193965604649	0.7817643965355238	False
GMR_88H03_AE_01@UAS_TNT_2_0003	-0.1695694923400879	1e-05	1.1901134571896643	0.7524703195844004	False
GMR_25D12_AE_01@UAS_TNT_2_0003	-0.3256248235702514	1e-05	0.5809771650580268	0.7673341209574857	False
GMR_24G12_AE_01@UAS_TNT_2_0003	-0.3709530830383301	1e-05	0.4303825671306674	0.7107125326817916	False
GMR_23C12_AE_01@UAS_TNT_2_0003	-0.2853146195411682	1e-05	0.7036313546128606	0.7518908463770064	False
GMR_11B11_AE_01@UAS_TNT_2_0003	-0.3593358397483825	1e-05	0.484918447713783	0.7548855388569148	False
GMR_12A10_AE_01@UAS_TNT_2_0003	-0.2825049161911011	1e-05	0.7231529948035644	0.8189562324731217	False
GMR_66B07_AE_01@UAS_TNT_2_0003	-0.175687551498413	1e-05	0.9782706574309884	0.7064896946767686	False
GMR_17A11_AE_01@UAS_TNT_2_0003	-0.3630512356758117	1e-05	0.3894521627380631	0.8148151726547554	False
GMR_47B04_AE_01@UAS_TNT_2_0003	-0.3533833622932434	1e-05	0.7649381724434337	0.985260241631543	False
GMR_69E06_AE_01@UAS_TNT_2_0003	-0.3465688824653625	1e-05	0.5946673000490669	1.0574539675561692	False
GMR_34G06_AE_01@UAS_TNT_2_0003	-0.2189984917640686	1e-05	0.5767470571635853	0.6996371686116322	False
GMR_36H03_AE_01@UAS_TNT_2_0003	-0.3265039324760437	1e-05	0.6723788346413415	0.8673799498360801	False
GMR_19F12_AE_01@UAS_TNT_2_0003	-0.3530634045600891	1e-05	0.7823871078395881	0.7293612193080676	False
GMR_13B11_AE_01@UAS_TNT_2_0003	-0.348956823348999	1e-05	0.576340257465006	0.8505277957294984	False
GMR_49D11_AE_01@UAS_TNT_2_0003	-0.3181442022323608	1e-05	0.9823065137749868	1.487960343000422	False
GMR_12A02_AE_01@UAS_TNT_2_0003	-0.3474022150039673	1e-05	0.6922746376772778	0.7380533886354523	False
GMR_44C01_AE_01@UAS_TNT_2_0003	-0.3285701274871826	1e-05	0.506832348798337	0.7815429531750582	False
GMR_68B05_AE_01@UAS_TNT_2_0003	-0.3637573719024658	1e-05	0.3203576990434242	0.9315713358548692	False
GMR_20G04_AE_01@UAS_TNT_2_0003	-0.3611786365509033	1e-05	0.5402922276904598	0.6994242262054788	False
GMR_65F10_AE_01@UAS_TNT_2_0003	-0.277565598487854	1e-05	0.9339835013669648	0.8080343509665676	False
GMR_50B05_AE_01@UAS_TNT_2_0003	-0.2858078479766845	1e-05	0.7855489732867633	0.7317775868480709	False
GMR_90D03_AD_01@UAS_TNT_2_0003	-0.301101803779602	1e-05	1.214981257820383	0.798706481414292	False
GMR_34E03_AE_01@UAS_TNT_2_0003	-0.2744792103767395	1e-05	1.2654734638587544	1.370496141376496	False
GMR_64F07_AE_01@UAS_TNT_2_0003	-0.3375546932220459	1e-05	0.7818635638882122	0.6561617416369327	False
GMR_21B05_AE_01@UAS_TNT_2_0003	-0.2583481073379516	1e-05	0.8425479693076501	0.776971716896406	False
GMR_74D08_AE_01@UAS_TNT_2_0003	-0.2311099171638488	1e-05	1.0129094741858762	0.8643836867268456	False
GMR_78H06_AE_01@UAS_TNT_2_0003	-0.3527424931526184	1e-05	0.6625598200566551	0.7703034512400161	False
GMR_50C09_AE_01@UAS_TNT_2_0003	-0.3505616188049316	1e-05	0.5946752609770916	0.7562773069214719	False
GMR_69F06_AE_01@UAS_TNT_2_0003	-0.3581615686416626	1e-05	0.5373529975878211	0.7096429135700341	False
GMR_23F06_AE_01@UAS_TNT_2_0003	-0.3366550803184509	1e-05	0.9027430532158948	0.7955141294873576	False
GMR_47B12_AE_01@UAS_TNT_2_0003	-0.338545024394989	1e-05	0.9425600381829512	0.8113248550159766	False
GMR_22C07_AE_01@UAS_TNT_2_0003	-0.3466306924819946	1e-05	0.4738988898266242	0.8445197345121976	False
GMR_60F02_AE_01@UAS_TNT_2_0003	-0.3626371622085571	1e-05	0.6222052513407043	0.7363363160137433	False
GMR_37C09_AE_01@UAS_TNT_2_0003	-0.3467258810997009	1e-05	0.8153876392442926	0.8843365755013147	False
GMR_14C10_AE_01@UAS_TNT_2_0003	-0.3669707179069519	1e-05	0.3784484513566772	0.7246662411562687	False
GMR_93A03_AE_01@UAS_TNT_2_0003	-0.3562924265861511	1e-05	0.7590135037107735	0.9156081565762962	False
GMR_94E09_AE_01@UAS_TNT_2_0003	-0.3481479287147522	1e-05	0.7637653400316002	0.6831276768770593	False
GMR_10A09_AE_01@UAS_TNT_2_0003	-0.3204633593559265	1e-05	0.686901131828552	0.7777915679935129	False
GMR_46H07_AE_01@UAS_TNT_2_0003	-0.3530552983283996	1e-05	0.9458394793936102	0.9164433463397976	False
GMR_38B11_AE_01@UAS_TNT_2_0003	-0.3627485632896423	1e-05	0.3075365574033273	0.8587211950699494	False
GMR_59A05_AE_01@UAS_TNT_2_0003	-0.3494065999984741	1e-05	0.5403462461814612	0.6753224802476554	False
GMR_23D10_AE_01@UAS_TNT_2_0003	-0.2891795635223388	1e-05	0.5155198447713041	0.5920161832871694	False
GMR_69B06_AE_01@UAS_TNT_2_0003	-0.3036798238754272	1e-05	1.0033823936434545	0.6831019871458711	False
GMR_20A06_AE_01@UAS_TNT_2_0003	-0.3523421287536621	1e-05	0.5440602725043301	0.8865264095764178	False
GMR_79G12_AE_01@UAS_TNT_2_0003	-0.36347097158432	1e-05	0.5630317305759657	0.7139169450765435	False
GMR_25A08_AE_01@UAS_TNT_2_0003	-0.3609112501144409	1e-05	0.6103399460657782	0.7485465322159246	False
GMR_11D06_AE_01@UAS_TNT_2_0003	-0.3000232577323913	1e-05	0.7332312871248904	1.0415678786573088	False
GMR_25H02_AE_01@UAS_TNT_2_0003	-0.2612298727035522	1e-05	0.9156164073553068	0.6985501020418309	False
GMR_59A04_AE_01@UAS_TNT_2_0003	-0.3277410268783569	1e-05	1.24645665944977	0.8846008575286523	False
GMR_39C02_AE_01@UAS_TNT_2_0003	-0.3429891467094421	1e-05	1.125001343277085	0.8812850311599889	False
GMR_46C06_AE_01@UAS_TNT_2_0003	-0.3494846820831299	1e-05	0.5254980054736548	0.6611936037763266	False
GMR_22C06_AE_01@UAS_TNT_2_0003	-0.3396417498588562	1e-05	0.4319345785998787	0.9103506690373848	False
GMR_53F11_AE_01@UAS_TNT_2_0003	-0.3404862284660339	1e-05	1.0661605927956068	0.7805234920880035	False
GMR_93F10_AE_01@UAS_TNT_2_0003	-0.3246806263923645	1e-05	0.980536288699796	0.8794173721131714	False
GMR_93D04_AE_01@UAS_TNT_2_0003	-0.3380748033523559	1e-05	1.2773750821752277	0.688536811195525	False
GMR_27B12_AE_01@UAS_TNT_2_0003	-0.3514236807823181	1e-05	0.7245800110547158	0.7205007643950223	False
GMR_38A07_AE_01@UAS_TNT_2_0003	-0.3507081866264343	1e-05	1.0170565461605052	0.9694366433076318	False
GMR_96A08_AD_01@UAS_TNT_2_0003	-0.3226214647293091	1e-05	0.6867573210735296	0.8073737313876883	False
GMR_64H03_AE_01@UAS_TNT_2_0003	-0.335218071937561	1e-05	0.8227210050719643	1.1567369068900215	False
GMR_79B04_AE_01@UAS_TNT_2_0003	-0.3070371747016907	1e-05	0.5547180339066373	0.7306839810339338	False
GMR_40F03_AE_01@UAS_TNT_2_0003	-0.3512881994247436	1e-05	0.8156635400082557	0.815952047408015	False
GMR_75B02_AE_01@UAS_TNT_2_0003	-0.3582040071487427	1e-05	0.5022478333905223	0.7558622376446503	False
GMR_36G02_AE_01@UAS_TNT_2_0003	-0.3137379288673401	1e-05	0.6546585032794304	0.7269421392573008	False
GMR_16C09_AE_01@UAS_TNT_2_0003	-0.3217482566833496	1e-05	0.857066269423765	0.8323289950308933	False
GMR_16A05_AE_01@UAS_TNT_2_0003	-0.3385875821113586	1e-05	1.3176020064384544	1.0205187520954055	False
GMR_82B09_AE_01@UAS_TNT_2_0003	-0.324697196483612	1e-05	1.24484538280208	0.7585064204997212	False
GMR_41D03_AE_01@UAS_TNT_2_0003	-0.3203892111778259	1e-05	1.2503104425689038	0.9587364122228048	False
GMR_84D07_AE_01@UAS_TNT_2_0003	-0.1487407088279724	1e-05	1.0462855913905824	0.7487485314196214	False
GMR_76E09_AE_01@UAS_TNT_2_0003	-0.3385026454925537	1e-05	0.6505532843324758	0.7807135812892388	False
GMR_88B06_AE_01@UAS_TNT_2_0003	-0.3534076809883117	1e-05	0.6079737629445415	0.8866867352725664	False
GMR_76F05_AE_01@UAS_TNT_2_0003	-0.3484494090080261	1e-05	0.4603881265929135	0.5792092628551864	False
GMR_23A05_AE_01@UAS_TNT_2_0003	-0.2950892448425293	1e-05	1.0327395662679495	0.7620940061567754	False
GMR_61E01_AD_01@UAS_TNT_2_0003	-0.2924288511276245	1e-05	0.903102034746797	0.6715607254100057	False
GMR_70C09_AE_01@UAS_TNT_2_0003	-0.3452085852622986	1e-05	0.8539210083761899	0.7146893738463109	False
GMR_65G02_AE_01@UAS_TNT_2_0003	-0.3391719460487366	1e-05	1.113215948463353	1.115976724587074	False
GMR_80H05_AE_01@UAS_TNT_2_0003	-0.2898175120353699	1e-05	1.2200369221062	0.8232974717608739	False
GMR_23E10_AE_01@UAS_TNT_2_0003	-0.3162694573402405	1e-05	0.6925083205829693	0.7912791223673581	False
GMR_32A04_AE_01@UAS_TNT_2_0003	-0.3131486773490906	1e-05	0.6614604905875462	0.8518332846842664	False
GMR_20F11_AE_01@UAS_TNT_2_0003	-0.377751886844635	1e-05	0.4472093204223009	0.7348216750658687	False
GMR_24A10_AE_01@UAS_TNT_2_0003	-0.3468663692474365	1e-05	1.27576836014891	0.7395966184829108	False
GMR_10D05_AE_01@UAS_TNT_2_0003	-0.3102537393569946	1e-05	0.9658904570022104	0.9132198015334768	False
GMR_68A08_AE_01@UAS_TNT_2_0003	-0.3640851378440857	1e-05	0.4296070708934409	0.699057203535778	False
GMR_28A05_AE_01@UAS_TNT_2_0003	-0.3190658092498779	1e-05	1.038877899331771	0.8568096788628196	False
GMR_45G05_AE_01@UAS_TNT_2_0003	-0.3223960399627685	1e-05	0.7299013990749031	0.7671679587358887	False
GMR_78H08_AE_01@UAS_TNT_2_0003	-0.3437837362289428	1e-05	0.9300485752022408	1.2841394852046322	False
GMR_79A08_AE_01@UAS_TNT_2_0003	-0.3496582508087158	1e-05	0.7665619452167942	0.8324160685341409	False
GMR_21F09_AE_01@UAS_TNT_2_0003	-0.359452486038208	1e-05	0.4122181990866652	0.8170647030846528	False
GMR_60G08_AE_01@UAS_TNT_2_0003	-0.3294742703437805	1e-05	1.1624159879149918	0.8142589556098061	False
GMR_27H02_AE_01@UAS_TNT_2_0003	-0.3616335391998291	1e-05	0.5249081606059253	0.8470780458439626	False
GMR_75F01_AE_01@UAS_TNT_2_0003	-0.3587878942489624	1e-05	0.5413922269089673	0.6434340843502562	False
GMR_71A10_AE_01@UAS_TNT_2_0003	-0.357466459274292	1e-05	0.606799353408277	0.9230625203259044	False
GMR_42B08_AE_01@UAS_TNT_2_0003	-0.3024047017097473	1e-05	0.874229128787254	0.8329624230034605	False
GMR_65C03_AE_01@UAS_TNT_2_0003	-0.3549985885620117	1e-05	0.5275366906617346	0.7412486157618231	False
GMR_16F06_AE_01@UAS_TNT_2_0003	-0.3515037298202514	1e-05	0.4219057549017703	0.7071468331586239	False
GMR_75D08_AE_01@UAS_TNT_2_0003	-0.3563775420188904	1e-05	0.5640200858060331	0.6922558221163306	False
GMR_36G04_AE_01@UAS_TNT_2_0003	-0.3360649347305298	1e-05	0.616379651041072	0.6754803157079392	False
GMR_16B04_AE_01@UAS_TNT_2_0003	-0.3656429052352905	1e-05	0.5579515417568631	0.7516148765596733	False
GMR_58E05_AE_01@UAS_TNT_2_0003	-0.3499640822410583	1e-05	0.6394100034994017	1.172366852195621	False
GMR_19H06_AE_01@UAS_TNT_2_0003	-0.3520070314407348	1e-05	0.3926037995041936	0.5438649109063107	False
GMR_33F10_AE_01@UAS_TNT_2_0003	-0.355196475982666	1e-05	0.6566127940111478	0.6827952886915808	False
GMR_65B04_AE_01@UAS_TNT_2_0003	-0.3500915169715881	1e-05	0.5253973626337767	0.868442083584716	False
GMR_76G04_AE_01@UAS_TNT_2_0003	-0.3426485657691955	1e-05	0.9062951501401848	0.9406879574300746	False
GMR_16D01_AE_01@UAS_TNT_2_0003	-0.3470182418823242	1e-05	0.500493977066646	0.8116565369719223	False
GMR_21G04_AE_01@UAS_TNT_2_0003	-0.3625051379203796	1e-05	0.7061021403837188	0.8021211903096048	False
GMR_81E08_AE_01@UAS_TNT_2_0003	-0.2568647861480713	1e-05	1.000242157591567	0.8731052430815678	False
GMR_29D11_AE_01@UAS_TNT_2_0003	-0.3608583211898803	1e-05	0.7353114285905759	0.6543581681422914	False
GMR_18B11_AE_01@UAS_TNT_2_0003	-0.3712283968925476	1e-05	0.3293135471127479	0.3853718819349112	False
GMR_67C05_AE_01@UAS_TNT_2_0003	-0.3248540163040161	1e-05	1.22410072073446	0.8549759407873729	False
GMR_88H09_AE_01@UAS_TNT_2_0003	-0.3044076561927795	1e-05	0.8331946189310019	0.8116128568636176	False
GMR_38F04_AE_01@UAS_TNT_2_0003	-0.3063520789146423	1e-05	0.6164272894898695	0.8114282706148404	False
GMR_40F05_AE_01@UAS_TNT_2_0003	-0.3247350454330444	1e-05	1.289364203570122	0.8339441902324141	False
GMR_64B07_AE_01@UAS_TNT_2_0003	-0.3240240812301636	1e-05	0.4929424567059099	0.6245053255027132	False
GMR_17G06_AE_01@UAS_TNT_2_0003	-0.3585596084594726	1e-05	0.3736533200305107	0.7137939099275834	False
GMR_15H08_AE_01@UAS_TNT_2_0003	-0.3489326238632202	1e-05	0.3731270051998847	0.4965811805129434	False
GMR_88C02_AE_01@UAS_TNT_2_0003	-0.1992530822753906	1e-05	1.1395032964211538	0.7565638341884906	False
GMR_38D09_AE_01@UAS_TNT_2_0003	-0.3353663086891174	1e-05	1.2985198753727882	0.8093916245313211	False
GMR_SS00674@UAS_TNT_2_0003	0.0082252025604248	1e-05	0.4640023368259488	0.7344927689830801	False
GMR_15F02_AE_01@UAS_TNT_2_0003	-0.3430750966072082	1e-05	0.8175763738554256	1.166779646784906	False
GMR_SS00918@UAS_TNT_2_0003	0.0096228122711181	1e-05	0.5580848234433288	0.636819748952669	False
GMR_SS00739@UAS_TNT_2_0003	0.0195523500442504	1e-05	0.5177556598948051	0.8337727389969191	False
GMR_SS00903@UAS_TNT_2_0003	0.011674165725708	1e-05	0.817677148592394	0.8691594819897228	False
GMR_40F04_AE_01@UAS_TNT_2_0003	-0.3575648069381714	1e-05	0.7424731560872583	0.8591130398692542	False
GMR_SS00888@UAS_TNT_2_0003	0.0818043947219848	1e-05	0.8101260679195882	0.9350268256362164	False
GMR_54E05_AE_01@UAS_TNT_2_0003	-0.335817813873291	1e-05	1.11857882692882	1.1490060134419486	False
GMR_SS00911@UAS_TNT_2_0003	0.0177830457687377	1e-05	0.8338289244855279	0.98569195101354	False
GMR_32E03_AE_01@UAS_TNT_2_0003	-0.3412079215049743	1e-05	0.437981185187835	0.6881650992031847	False
GMR_19G03_AE_01@UAS_TNT_2_0003	-0.3545324206352234	1e-05	0.4738404766905935	0.6592074023487062	False
GMR_SS00863@UAS_TNT_2_0003	0.0147924423217773	1e-05	0.346763923070571	0.7203612899873479	False
GMR_SS01938@UAS_TNT_2_0003	0.0135257244110107	1e-05	0.7216143033959374	0.8167367232346838	False
GMR_SS02166@UAS_TNT_2_0003	0.0124166011810302	1e-05	0.8060473532317478	0.6750139606193377	False
GMR_SS00912@UAS_TNT_2_0003	0.0179978609085083	1e-05	0.6835908542339718	0.9776580722858804	False
GMR_89C04_AE_01@UAS_TNT_2_0003	-0.2629538178443908	1e-05	1.2585565208407774	0.9039812482661406	False
GMR_48F06_AE_01@UAS_TNT_2_0003	-0.318109929561615	1e-05	1.046210037710095	1.0183273176962622	False
GMR_SS00878@UAS_TNT_2_0003	0.0113359689712524	1e-05	0.7813976086430616	0.948150777423102	False
GMR_SS01327@UAS_TNT_2_0003	0.0185694694519042	1e-05	1.1065921077378051	0.8386884020354861	False
GMR_17A03_AE_01@UAS_TNT_2_0003	-0.3024751543998718	1e-05	0.6634020787751933	0.7863542558233526	False
GMR_66A03_AE_01@UAS_TNT_2_0003	-0.3343809247016907	1e-05	0.7438571798049867	0.6924571129353698	False
GMR_19D04_AE_01@UAS_TNT_2_0003	-0.3402221798896789	1e-05	0.4373977083463806	0.6698907089753312	False
GMR_18E11_AE_01@UAS_TNT_2_0003	-0.3563650846481323	1e-05	0.574741445005815	0.7976599953900217	False
GMR_29D10_AE_01@UAS_TNT_2_0003	-0.3463844060897827	1e-05	1.1839119780373424	0.8503896430154263	False
GMR_92G03_AE_01@UAS_TNT_2_0003	-0.3639984130859375	1e-05	0.37381739128678	0.7647166834631948	False
GMR_75H04_AE_01@UAS_TNT_2_0003	-0.2951831221580505	1e-05	1.0877753192484756	0.8298956480454082	False
GMR_35E02_AE_01@UAS_TNT_2_0003	-0.3438764810562134	1e-05	0.3898407601344905	0.6969687939342525	False
GMR_80H11_AE_01@UAS_TNT_2_0003	-0.3323865532875061	1e-05	1.2728264094232895	0.8952427622938576	False
GMR_SS00925@UAS_TNT_2_0003	0.0231095552444458	1e-05	0.8205507015930822	1.024881635370272	False
GMR_93G03_AE_01@UAS_TNT_2_0003	-0.2699923515319824	1e-05	1.2470506081418775	0.792115239078391	False
GMR_11B07_AE_01@UAS_TNT_2_0003	-0.3511525988578796	1e-05	0.3415808408692768	0.8264359145383552	False
GMR_78G08_AE_01@UAS_TNT_2_0003	-0.3587620854377746	1e-05	0.5994962033022302	0.7748689364242253	False
GMR_14F10_AE_01@UAS_TNT_2_0003	-0.3640878796577453	1e-05	0.5877483500306666	0.746552254096198	False
GMR_70H11_AE_01@UAS_TNT_2_0003	-0.3115765452384949	1e-05	1.269296171553315	0.959471117667435	False
GMR_10G02_AE_01@UAS_TNT_2_0003	-0.3596251010894775	1e-05	0.4644891802543553	0.7402752829576773	False
GMR_52G05_AE_01@UAS_TNT_2_0003	-0.2927661538124084	1e-05	1.1668956538895408	0.7332806285692927	False
GMR_51A03_AE_01@UAS_TNT_2_0003	-0.3407369256019592	1e-05	0.8756126931579533	0.8457763471723508	False
GMR_52B08_AE_01@UAS_TNT_2_0003	-0.3439149856567383	1e-05	0.7737251471981782	0.8195825475429718	False
GMR_94B01_AE_01@UAS_TNT_2_0003	-0.3590837717056274	1.5e-05	0.7972482205311066	0.8669840502246925	False
GMR_65C02_AE_01@UAS_TNT_2_0003	-0.3336008787155151	1.5e-05	0.9736146132913492	1.3156509426543523	False
GMR_68C09_AE_01@UAS_TNT_2_0003	-0.3581607937812805	1.5e-05	1.0902491859668355	0.936493923931955	False
