## Supplemental Table 6 for "Statistical signature of subtle behavioural changes in large-scale behavioural assays"

Unnamed: 0	mmd^2	p-value	Sequences distance during stimulus	Sequences distance all	hits Tihana's paper
GMR_46B01_AE_01@UAS_TNT_2_0003	-0.369552731513977	2e-05	0.3557570250433909	0.7516942965622485	True
GMR_36F08_AE_01@UAS_TNT_2_0003	-0.3770612478256225	2e-05	0.3802953420054425	0.5460739168162575	True
GMR_76A04_AE_01@UAS_TNT_2_0003	-0.3655109405517578	3e-05	0.3942918783002465	0.6989880998275619	True
GMR_31E11_AE_01@UAS_TNT_2_0003	-0.3636670708656311	6e-05	0.5430577913542901	0.8940932933138317	True
GMR_87G02_AE_01@UAS_TNT_2_0003	-0.3632463812828064	0.00016	0.9056265909182332	0.7709984377126621	True
GMR_73H04_AE_01@UAS_TNT_2_0003	-0.3666038513183594	0.00039	0.6225166591472955	0.8768573838296809	True
GMR_66A12_AE_01@UAS_TNT_2_0003	-0.3738897442817688	0.00057	0.4293174795766423	0.6662512252907683	True
GMR_61D08_AD_01@UAS_TNT_2_0003	0.0043317079544067	0.0018	0.328457018320164	0.7277679453304877	True
GMR_77B12_AE_01@UAS_TNT_2_0003	-0.368018090724945	0.00242	0.7310103546487308	0.9045655929380548	True
GMR_34A10_AE_01@UAS_TNT_2_0003	-0.3730080723762512	0.0042	0.404520993884474	0.898671377152343	True
GMR_11A07_AE_01@UAS_TNT_2_0003	-0.3698831796646118	0.004335	0.5657498616018909	0.8451229711988182	True
GMR_55C05_AE_01@UAS_TNT_2_0003	-0.3706406950950622	0.00919	0.3395658835233495	0.7273004495631716	True
GMR_12F10_AE_01@UAS_TNT_2_0003	-0.3663209080696106	0.01137	0.943178231645968	1.1364123513536726	True
GMR_30A09_AE_01@UAS_TNT_2_0003	-0.3701815009117126	0.01207	0.6279427558928524	0.7006910230167187	True
GMR_32E04_AE_01@UAS_TNT_2_0003	-0.3716126680374145	0.04661	0.7435118632435286	0.8258684801253449	True
GMR_25E05_AE_01@UAS_TNT_2_0003	-0.3814540505409241	0.04904	0.4481990176900047	0.7320482488510532	True
GMR_39E02_AE_01@UAS_TNT_2_0003	-0.3730062842369079	0.09813	0.492459825216089	0.7622703513634834	True
GMR_39H05_AE_01@UAS_TNT_2_0003	-0.4079892635345459	0.61517	0.3655274968984494	0.7368833462917614	True
EXT_iav-GAL4@UAS_TNT_2_0003	-0.3082414865493774	0.9968	0.4028893022803138	0.0	True
