## Supplemental Table 7 for "Statistical signature of subtle behavioural changes in large-scale behavioural assays"

Unnamed: 0	MMD^2 high	p-value high	Sequences distance during stimulus high	Sequences distance all high	MMD^2 low	p-value low	Sequences distance during stimulus low	Sequences distance all low
GMR_90D03_AD_01@UAS_TNT_2_0003	-0.301101803779602	1e-05	1.214981257820383	0.798706481414292	-0.1443076133728027	1e-05	0.6077767354336192	0.5651777443103887
GMR_SS00712@UAS_TNT_2_0003	0.0075123310089111	3e-05	0.5414914861915439	0.8019278161217832	0.0116842985153198	1e-05	0.4347754360328936	0.7043706902517433
GMR_16B04_AE_01@UAS_TNT_2_0003	-0.3656429052352905	1e-05	0.5579515417568631	0.7516148765596733	-0.1488928794860839	0.00013	0.7143782967130721	0.7273262672377728
GMR_SS00925@UAS_TNT_2_0003	0.0231095552444458	1e-05	0.8205507015930822	1.024881635370272	0.0304211378097534	1e-05		0.7836333871764343
GMR_17F10_AE_01@UAS_TNT_2_0003	-0.3347740769386291	1e-05	0.4796715534237368	0.7740895078442815	-0.140841007232666	1e-05	0.6978299620034654	0.7481290225558894
GMR_16B02_AE_01@UAS_TNT_2_0003	-0.3705964088439941	0.01965	0.5832100828028878	0.7819202932854205	-0.1500935554504394	4e-05	0.576473667262883	0.5626142583003679
GMR_SS00888@UAS_TNT_2_0003	0.0818043947219848	1e-05	0.8101260679195882	0.9350268256362164	0.0006777048110961	0.08359	0.4116741656222576	0.64617190627639
GMR_18A10_AE_01@UAS_TNT_2_0003	-0.3523199558258056	0.00021	1.402006180371011	1.368707104450657	-0.1516611576080322	0.00362	0.635217618880192	1.0516052842489272
GMR_95A10_AE_01@UAS_TNT_2_0003	-0.2531715631484985	5e-06	1.2797231241886542	1.1091248873898831	-0.1512671709060669	0.00166	0.4141217681847079	0.7250567164803903
GMR_66A12_AE_01@UAS_TNT_2_0003	-0.3738897442817688	0.00057	0.4293174795766423	0.6662512252907683	-0.1512798070907592	9e-05	0.5226691403278219	0.8148807308301301
GMR_46C01_AE_01@UAS_TNT_2_0003	-0.3706569075584411	0.00392	1.070110292605856	0.8382453670610821	-0.1424446105957031	1e-05	0.6044703599694644	0.7136159178400929
GMR_68B05_AE_01@UAS_TNT_2_0003	-0.3637573719024658	1e-05	0.3203576990434242	0.9315713358548692	-0.1407853364944458	1e-05	0.271772144041831	0.4821873639955041
GMR_78H06_AE_01@UAS_TNT_2_0003	-0.3527424931526184	1e-05	0.6625598200566551	0.7703034512400161	-0.1546220779418945	0.01685	0.5162622849500441	0.6397147500735337
GMR_35G04_AE_01@UAS_TNT_2_0003	-0.3585734963417053	0.00013	0.846104175743617	0.7691906844118955	-0.1484512090682983	1e-05	0.3375215923934624	0.595202813705159
GMR_25E05_AE_01@UAS_TNT_2_0003	-0.3814540505409241	0.04904	0.4481990176900047	0.7320482488510532	-0.1465425491333007	0.00186	0.9730459110689598	1.0547927768633014
GMR_SS01644@UAS_TNT_2_0003	0.0015541315078735	0.02408	0.6807847910387841	0.6230775588260407	0.0051606893539428	0.0001		0.5183573705094575
GMR_47B12_AE_01@UAS_TNT_2_0003	-0.338545024394989	1e-05	0.9425600381829512	0.8113248550159766	-0.1321961879730224	1e-05	0.5761817231831496	0.677867418893798
GMR_79F08_AE_01@UAS_TNT_2_0003	-0.356343924999237	1e-05	0.6238137105109047	0.7508129637537129	-0.1441304683685302	0.00048	0.8758971868637755	1.3495185815263362
GMR_48F06_AE_01@UAS_TNT_2_0003	-0.318109929561615	1e-05	1.046210037710095	1.0183273176962622	-0.1170980930328369	1e-05	0.747404638360563	0.6613865873335709
GMR_58E02_AE_01@UAS_TNT_2_0003	-0.3787989020347595	1e-05	0.3319911581903355	0.6015019332491329	-0.1545069217681884	0.00905	0.6658055532961122	0.8165235025482738
GMR_SS00918@UAS_TNT_2_0003	0.0096228122711181	1e-05	0.5580848234433288	0.636819748952669	0.0048074722290039	0.00011		0.5771492678978185
GMR_SS00674@UAS_TNT_2_0003	0.0082252025604248	1e-05	0.4640023368259488	0.7344927689830801	0.0024521350860595	0.00187	0.3879731311902553	0.5628035055828062
GMR_33D04_AE_01@UAS_TNT_2_0003	-0.3663240075111389	0.00011	0.3899147520319338	0.9000135012447174	-0.1507031917572021	5e-05	0.631110491115428	0.6896808868967137
GMR_72H06_AE_01@UAS_TNT_2_0003	-0.3517177104949951	1e-05	0.282612937925272	0.5563237021776031	-0.1326147317886352	1e-05	0.5111473479370111	0.5961790377894656
RD_206@UAS_TNT_2_0003	-0.3655964136123657	1e-05	0.6655537236975588	0.856461559140221	-0.1535102128982544	0.00015		0.6399564724574578
GMR_57D01_AD_01@UAS_TNT_2_0003	-0.36896413564682	0.00184	0.4861676293380378	0.8314186958319075	-0.1439453363418579	1e-05	0.4385913843727921	0.6334610793721841
GMR_16D12_AE_01@UAS_TNT_2_0003	-0.3722808957099914	0.17776	1.4029924746474003	1.1436655128873376	-0.1527097225189209	2e-05	0.3496361108436061	0.5448305758922367
GMR_75F06_AE_01@UAS_TNT_2_0003	-0.357890784740448	0.00426	1.4772631876192166	1.185252059773376	-0.1459956169128418	1e-05	0.4419650029606016	0.7432489786227627
GMR_88C11_AE_01@UAS_TNT_2_0003	-0.3675965070724487	0.00858	1.0351311871173172	1.2221635192074034	-0.1559958457946777	1e-05	0.4218064255592136	0.538351318324561
GMR_80G12_AE_01@UAS_TNT_2_0003	-0.3359888195991516	0.002045	1.4073532024609745	1.5682039095830766	-0.1227121353149414	1e-05	1.191934072479574	0.9175674262893336
GMR_85B01_AE_01@UAS_TNT_2_0003	-0.3503931164741516	1e-05	0.4173431371458538	0.6619237286897308	-0.1573139429092407	0.63662	0.3856018192697422	0.5221680253864536
GMR_39H05_AE_01@UAS_TNT_2_0003	-0.4079892635345459	0.61517	0.3655274968984494	0.7368833462917614	-0.2083100080490112	1.00001	0.3464192303649209	0.565032281055492
GMR_SS00911@UAS_TNT_2_0003	0.0177830457687377	1e-05	0.8338289244855279	0.98569195101354	0.0055092573165893	4e-05		0.7823865277251808
GMR_42B08_AE_01@UAS_TNT_2_0003	-0.3024047017097473	1e-05	0.874229128787254	0.8329624230034605	-0.1521400213241577	0.00025	0.6295631521049133	0.5831124712571434
GMR_78H08_AE_01@UAS_TNT_2_0003	-0.3437837362289428	1e-05	0.9300485752022408	1.2841394852046322	-0.1525400876998901	1e-05	0.5009155769665652	0.7598373021751774
GMR_73H07_AE_01@UAS_TNT_2_0003	-0.3685832619667053	1e-05	0.4753368203989477	0.6108845551280129	-0.1421877145767212	1e-05	0.5234974588101314	0.7074026480980484
GMR_77F07_AE_01@UAS_TNT_2_0003	-0.2962980270385742	0.0007	1.4686308102816128	1.533109411354216	-0.1546303033828735	0.0011	0.3580195959611464	0.5360110201846018
GMR_SS01405@UAS_TNT_2_0003	0.002549409866333	0.00101	0.5682718241622345	0.8435662866807353	0.0018787384033203	0.00478		0.4817865392448416
GMR_20F11_AE_01@UAS_TNT_2_0003	-0.377751886844635	1e-05	0.4472093204223009	0.7348216750658687	-0.1411621570587158	1e-05	0.5434036546960476	0.7259032043709448
GMR_69B06_AE_01@UAS_TNT_2_0003	-0.3036798238754272	1e-05	1.0033823936434545	0.6831019871458711	-0.143307089805603	1e-05	0.4528185576911322	0.6402945851650825
GMR_37F01_AE_01@UAS_TNT_2_0003	-0.3708205223083496	0.02302	0.7884670536506709	1.0051339748719397	-0.1507060527801513	1e-05	0.3810306100055185	0.5562710346570181
GMR_SS00886@UAS_TNT_2_0003	0.0183016061782836	1e-05	0.6081379280762109	0.9896382205154928	0.007298469543457	2e-05	0.5241762037224679	0.6488573945763291
GMR_34G01_AE_01@UAS_TNT_2_0003	-0.2981784343719482	1e-05	0.6155781753355346	0.6388454757229962	-0.1393362283706665	1e-05	0.4458054058954884	0.7747282154114985
GMR_38D09_AE_01@UAS_TNT_2_0003	-0.3353663086891174	1e-05	1.2985198753727882	0.8093916245313211	-0.1397738456726074	1e-05	0.4733030441065508	0.5139175590764149
GMR_36C07_AE_01@UAS_TNT_2_0003	-0.3646832704544067	0.00011	0.3687173587895673	0.9483571869434806	-0.1477227210998535	1e-05	0.3777391287602214	0.5781106017213796
GMR_SS00903@UAS_TNT_2_0003	0.011674165725708	1e-05	0.817677148592394	0.8691594819897228	0.0072759389877319	4e-05		0.7707338691596807
GMR_48F10_AE_01@UAS_TNT_2_0003	-0.3750640153884887	0.39266	1.4017155174790656	1.5181315418000751	-0.1496404409408569	0.00036	0.8328877095899923	0.7077280788466817
GMR_SS00863@UAS_TNT_2_0003	0.0147924423217773	1e-05	0.346763923070571	0.7203612899873479	0.0016936063766479	0.01474	0.4417439605627741	0.6458679511572574
GMR_30E03_AE_01@UAS_TNT_2_0003	-0.3792917728424072	0.70068	0.4358132623405548	0.6345043785611006	-0.1558268070220947	0.01143	0.4031984834034201	0.5988402564127665
GMR_57F07_AD_01@UAS_TNT_2_0003	-0.3457245230674743	5e-06	0.6534178216025536	1.124621089187464	-0.1532771587371826	1e-05	0.2977382593197675	0.5767502895518112
GMR_SS00739@UAS_TNT_2_0003	0.0195523500442504	1e-05	0.5177556598948051	0.8337727389969191	0.0103861093521118	1e-05	0.4473506506362642	0.727236785700045
GMR_80H11_AE_01@UAS_TNT_2_0003	-0.3323865532875061	1e-05	1.2728264094232895	0.8952427622938576	-0.15533447265625	0.00283	0.4186977128311919	0.6073790792747957
GMR_39G09_AE_01@UAS_TNT_2_0003	-0.3606795072555542	5e-06	0.3134811051146535	0.801706632189372	-0.1457885503768921	1e-05	0.4886662770165118	0.7316180906047899
GMR_11F02_AE_01@UAS_TNT_2_0003	-0.3728811740875244	0.11648	0.5221895200207531	0.8010285671771417	-0.1171411275863647	1e-05	0.5064348667064574	0.5424154991000558
GMR_40D06_AE_01@UAS_TNT_2_0003	-0.3413492441177368	5e-06	0.465479012140903	0.7654378545135857	-0.1419689655303955	1e-05	0.4423703395710386	0.8297422722535589
GMR_SS00874@UAS_TNT_2_0003	0.0113793611526489	2e-05	0.5752045524920203	1.0094938434521072	0.0125021934509277	1e-05	0.4264356438362701	0.6649353954324222
GMR_SS02166@UAS_TNT_2_0003	0.0124166011810302	1e-05	0.8060473532317478	0.6750139606193377	0.0136440992355346	1e-05		0.6208445097858071
GMR_SS00896@UAS_TNT_2_0003	0.0048266649246215	0.00114	0.5764735075104486	0.733814829825147	0.0043816566467285	0.00016	0.5346575575213173	0.5681422962698424
GMR_84D07_AE_01@UAS_TNT_2_0003	-0.1487407088279724	1e-05	1.0462855913905824	0.7487485314196214	-0.1502982378005981	0.05226	1.531854709097308	1.2780807626853026
GMR_SS01938@UAS_TNT_2_0003	0.0135257244110107	1e-05	0.7216143033959374	0.8167367232346838	0.0176383256912231	1e-05		0.7284882720375777
GMR_SS00912@UAS_TNT_2_0003	0.0179978609085083	1e-05	0.6835908542339718	0.9776580722858804	0.0185543298721313	1e-05		1.1226753869750652
GMR_71A10_AE_01@UAS_TNT_2_0003	-0.357466459274292	1e-05	0.606799353408277	0.9230625203259044	-0.1437571048736572	1e-05	0.4469322421003335	0.9399341854697044
GMR_17C02_AE_01@UAS_TNT_2_0003	-0.3664093613624573	0.00033	0.737893341485798	0.7026493298785815	-0.1553969383239746	0.13667	0.8113099876431754	0.8061049296366627
GMR_91A09_AE_01@UAS_TNT_2_0003	-0.3173485994338989	1e-05	1.00874717384122	0.7755666000766464	-0.1533570289611816	0.00038	0.3373150818542739	0.6678734515913408
GMR_80B12_AE_01@UAS_TNT_2_0003	-0.2852414846420288	5e-06	1.3326703677912128	0.8315961986418605	-0.1326683759689331	1e-05	0.5501463587257996	0.7307066366041054
GMR_SS00740@UAS_TNT_2_0003	0.0045369863510131	0.0003	0.52427077788234	0.710843409748565	0.0255370140075683	1e-05	0.4348520945915753	0.7590015074444607
GMR_86D09_AE_01@UAS_TNT_2_0003	-0.3452523350715637	1e-05	0.4951307708009611	0.7374127699677794	-0.1348899602890014	1e-05	0.4579205220125005	0.7848820997872421
GMR_61D08_AD_01@UAS_TNT_2_0003	0.0043317079544067	0.0018	0.328457018320164	0.7277679453304877	-0.1183503270149231	1e-05	0.5267483649190396	0.7450427044185007
GMR_37A07_AE_01@UAS_TNT_2_0003	-0.3571250438690185	0.00133	1.0124197097559229	1.2265870583540972	-0.1641221046447754	1e-05	0.3578018599298369	0.447170787002881
